# Somatic repetitive element insertions Define New Biomarkers in Pan-cancer genome

**DOI:** 10.1101/2025.02.19.638966

**Authors:** Lin Xia, Kailing Tu, Huan Wang, Xuyan Liu, Yahui Liu, Qilin Zhang, Ziting Feng, Chunyan Yu, Maolin Li, Yan Huang, Jing Wang, Ranlei Wei, Tianfu Zeng, Xuenan Pi, Chen Ling, Qianwen Zhang, Yixin Qiao, Shengzhong Hou, Zhuoyuan Zhang, Ailin Wei, Haotian Liao, Wenhao Guo, Jifeng Liu, Zhong Wu, Zhoufeng Wang, Ang Li, Weiming Li, Dan Xie

## Abstract

Repetitive elements insertions (REIs), including tandem repeat insertions (TRIs) and transposable element insertions (TEIs), constitute >90% of large-scale (>50bp) somatic insertions and are linked to diseases and cancer biomarkers. However, the genomic landscape of large-scale REIs in pan-cancer has not been well-characterized due to short-read sequencing limitations. Here, we detected somatic REIs in 325 cancer genomes across 12 cancer types using long-read whole-genome sequencing and customized algorithms. The diverse sequence patterns of somatic TRIs and the insertion mechanisms of somatic TEIs were characterized across different cancer types. We identified 152 high-frequency somatic TRIs, with 10 showing pan-cancer characteristics, including TRIs in *SHROOM2, PALMD*, and the enhancer of *PTPRZ1*. The MHC class II gene cluster exhibited the highest somatic TEI abundance, affecting ∼40% tumors. Adenocarcinomas and squamous cell carcinomas exhibited differing TEI distributions within this region. Our study highlights REIs as important but under-explored markers for personalized cancer diagnosis and immunotherapy.
