## Supplementary material for "Somatic repetitive element insertions Define New Biomarkers in Pan-cancer genome": Table S1

### Sheet: Table S1
Table S1. Overview of Pathological Information for samples
Table S1. Overview of Pathological Information for samples.
For each donor,the following metadata is reported: Original Sample ID (Column A), Sex (Column B), Cancer Type (Column C), Stage (Column D), Age (Column E), Organ System (Column F), Histological Type (Column G), Multiple Spatially Separated Samples from Primary Tumor (Column H), Smoking History (Column I), Family Cancer History (Column J), Prior Cancer Diagnosis (Column K), Microchip Version Used …
Sample ID	Sex	Cancer Type	TNM	Age	Cancer Location	Histology Type	Multi Point Sample	Smoking History	Family History of Cancer	Past Cancer History	Microchip Use By Nanopore	Tumor Purity	Data Sources for Tumor Purity Analysis	TEI-Based Cluster
CCA1	female	CCA	II	61	Pan-gyn	Squamous	NO	Unknown	Unknown	Unknown	R9	0.59	Nanopore	Cluster 1
CCA10	female	CCA	I	53	Pan-gyn	Squamous	NO	Unknown	Unknown	Unknown	R9	1	Nanopore	Cluster 2
CCA11	female	CCA	III	50	Pan-gyn	Squamous	NO	Unknown	Have	Unknown	R9	0.19	Nanopore	Cluster 3
CCA12	female	CCA	II	69	Pan-gyn	Squamous	NO	Unknown	Unknown	Unknown	R9	0.18	Nanopore	Cluster 3
CCA13	female	CCA	II	64	Pan-gyn	Squamous	NO	Unknown	Have	Unknown	R9	0.39	Nanopore	Cluster 2
CCA14	female	CCA	II	51	Pan-gyn	Squamous	NO	Unknown	Unknown	Unknown	R9	0.3	Nanopore	Cluster 3
CCA15	female	CCA	II	41	Pan-gyn	Squamous	NO	Unknown	Unknown	Unknown	R10	0.94	Nanopore	Cluster 2
CCA2	female	CCA	I	60	Pan-gyn	Squamous	NO	Unknown	Unknown	Unknown	R9	0.3	Nanopore	Cluster 2
CCA3	female	CCA	I	68	Pan-gyn	Squamous	NO	Unknown	Unknown	Unknown	R9	0.61	Nanopore	Cluster 1
CCA4	female	CCA	III	57	Pan-gyn	Squamous	NO	Unknown	Unknown	Unknown	R9	0.23	Nanopore	Cluster 2
CCA5	female	CCA	III	63	Pan-gyn	Squamous	NO	Unknown	Unknown	Unknown	R9	0.43	Nanopore	Cluster 2
CCA6	female	CCA	III	56	Pan-gyn	Squamous	NO	Unknown	Unknown	Unknown	R9	0.28	Nanopore	Cluster 3
CCA7	female	CCA	I	66	Pan-gyn	Squamous	NO	Unknown	Unknown	Unknown	R9	0.62	Nanopore	Cluster 3
CCA8	female	CCA	I	37	Pan-gyn	Squamous	NO	Unknown	Unknown	Unknown	R9	1	Nanopore	Cluster 1
CCA9	female	CCA	III	52	Pan-gyn	Squamous	NO	Unknown	Unknown	Unknown	R9	0.26	Nanopore	Cluster 2
GBM_13_1	male	GBM	IV	27	Other	Other	YES	Unknown	Unknown	Unknown	R9	0.48	Nanopore	Cluster 3
GBM_13_2	male	GBM	IV	27	Other	Other	YES	Unknown	Unknown	Unknown	R9	0.59	Nanopore	Cluster 3
GBM12	male	GBM	II	23	Other	Other	NO	Unknown	Unknown	Unknown	R9	0.29	Nanopore	Cluster 3
GBM14	female	GBM	IV	68	Other	Other	NO	Unknown	Unknown	Unknown	R9	0.63	Nanopore	Cluster 1
GBM15	female	GBM	IV	52	Other	Other	NO	Unknown	Unknown	Unknown	R9	0.43	Nanopore	Cluster 3
GBM16	male	GBM	II	36	Other	Other	NO	Unknown	Unknown	Unknown	R9	0.39	Nanopore	Cluster 4
GBM17	female	GBM	II	59	Other	Other	NO	Unknown	Unknown	Unknown	R9	0.47	Nanopore	Cluster 2
GBM2	male	GBM	IV	64	Other	Other	NO	Unknown	Unknown	Unknown	R9	0.38	Nanopore	Cluster 3
GBM3	male	GBM	III	58	Other	Other	NO	Unknown	Unknown	Unknown	R9	0.67	Nanopore	Cluster 3
GBM4	female	GBM	IV	17	Other	Other	NO	Unknown	Unknown	Unknown	R9	0.21	Nanopore	Cluster 2
GBM6	female	GBM	II	57	Other	Other	NO	Unknown	Unknown	Unknown	R9	0.73	Nanopore	Cluster 1
GBM9	female	GBM	IV	57	Other	Other	NO	Unknown	Unknown	Unknown	R9	0.49	Nanopore	Cluster 3
GC1	male	GC	III	59	Pan-GI	Adenocarcinoma	NO	Unknown	Unknown	Have	R9	0.66	Nanopore	Cluster 1
GC10	male	GC	III	73	Pan-GI	Adenocarcinoma	NO	smoker(50x10)	Unknown	Unknown	R10	NA	NA	Cluster 3
GC11	male	GC	IV	61	Pan-GI	Adenocarcinoma	NO	smoker(20)	Unknown	Unknown	R10	0.19	Nanopore	Cluster 3
GC12	male	GC	IV	61	Pan-GI	Adenocarcinoma	NO	smoker(30x20)	Unknown	Unknown	R10	0.48	Nanopore	Cluster 2
GC13	male	GC	III	56	Pan-GI	Adenocarcinoma	NO	Unknown	Unknown	Unknown	R10	0.17	Nanopore	Cluster 2
GC14	male	GC	IV	66	Pan-GI	Adenocarcinoma	NO	Unknown	Unknown	Unknown	R10	0.26	Nanopore	Cluster 3
GC15	male	GC	IV	79	Pan-GI	Adenocarcinoma	NO	Unknown	Unknown	Unknown	R10	0.2	Nanopore	Cluster 2
GC2	female	GC	IV	64	Pan-GI	Adenocarcinoma	NO	Unknown	Unknown	Have	R9	0.26	Nanopore	Cluster 2
GC3	male	GC	III	50	Pan-GI	Adenocarcinoma	NO	smoker(30x20)	Unknown	Have	R9	0.58	Nanopore	Cluster 4
GC4	male	GC	II	60	Pan-GI	Adenocarcinoma	NO	smoker(30x40)	Unknown	Have	R9	0.62	Nanopore	Cluster 4
GC5	female	GC	I	55	Pan-GI	Adenocarcinoma	NO	Unknown	Unknown	Unknown	R9	0.33	Nanopore	Cluster 1
GC6	female	GC	I	55	Pan-GI	Adenocarcinoma	NO	Unknown	Unknown	Unknown	R9	0.46	Nanopore	Cluster 3
GC7	male	GC	II	58	Pan-GI	Adenocarcinoma	NO	smoker(40x20)	Unknown	Unknown	R9	0.33	Nanopore	Cluster 1
GC8	female	GC	IV	40	Pan-GI	Adenocarcinoma	NO	Unknown	Unknown	Unknown	R9	0.33	Nanopore	Cluster 2
GC9	female	GC	III	58	Pan-GI	Adenocarcinoma	NO	Unknown	Have	Unknown	R10	0.21	Nanopore	Cluster 1
HCC1	male	HCC	I	53	Development GI tract	Other	NO	Unknown	Unknown	Unknown	R9	0.53	Nanopore	Cluster 4
HCC10_T1	male	HCC	III	75	Development GI tract	Other	YES	Unknown	Unknown	Unknown	R9	0.725981	Illumina	Cluster 5
HCC10_T2	male	HCC	III	75	Development GI tract	Other	YES	Unknown	Unknown	Unknown	R9	0.717962	Illumina	Cluster 5
HCC10_T3	male	HCC	III	75	Development GI tract	Other	YES	Unknown	Unknown	Unknown	R9	0.466535	Illumina	Cluster 5
HCC10_T4	male	HCC	III	75	Development GI tract	Other	YES	Unknown	Unknown	Unknown	R9	0.836977	Illumina	Cluster 5
HCC10_T5	male	HCC	III	75	Development GI tract	Other	YES	Unknown	Unknown	Unknown	R9	0.843324	Illumina	Cluster 5
HCC10_T6	male	HCC	III	75	Development GI tract	Other	YES	Unknown	Unknown	Unknown	R9	0.59063	Illumina	Cluster 5
HCC10_T7	male	HCC	III	75	Development GI tract	Other	YES	Unknown	Unknown	Unknown	R9	0.563303	Illumina	Cluster 5
HCC12_T1	male	HCC	I	65	Development GI tract	Other	YES	Unknown	Unknown	Unknown	R9	0.737647	Illumina	Cluster 1
HCC12_T2	male	HCC	I	65	Development GI tract	Other	YES	Unknown	Unknown	Unknown	R9	0.62773	Illumina	Cluster 1
HCC12_T3	male	HCC	I	65	Development GI tract	Other	YES	Unknown	Unknown	Unknown	R9	0.623479	Illumina	Cluster 2
HCC12_T4	male	HCC	I	65	Development GI tract	Other	YES	Unknown	Unknown	Unknown	R9	0.842137	Illumina	Cluster 1
HCC12_T5	male	HCC	I	65	Development GI tract	Other	YES	Unknown	Unknown	Unknown	R9	0.562064	Illumina	Cluster 1
HCC13_T1	male	HCC	IV	54	Development GI tract	Other	YES	smoker(10x10)	Unknown	Unknown	R9	0.807703	Illumina	Cluster 3
HCC13_T2	male	HCC	IV	54	Development GI tract	Other	YES	smoker(10x10)	Unknown	Unknown	R9	0.512128	Illumina	Cluster 3
HCC13_T3	male	HCC	IV	54	Development GI tract	Other	YES	smoker(10x10)	Unknown	Unknown	R9	0.702903	Illumina	Cluster 3
HCC13_T4	male	HCC	IV	54	Development GI tract	Other	YES	smoker(10x10)	Unknown	Unknown	R9	0.740593	Illumina	Cluster 3
HCC13_T5	male	HCC	IV	54	Development GI tract	Other	YES	smoker(10x10)	Unknown	Unknown	R9	0.516141	Illumina	Cluster 3
HCC14	female	HCC	II	70	Development GI tract	Other	NO	Unknown	Unknown	Unknown	R9	0.26	Nanopore	Cluster 2
HCC15	male	HCC	III	75	Development GI tract	Other	NO	smoker(40x10)	Unknown	Unknown	R9	0.42	Nanopore	Cluster 3
HCC16	male	HCC	I	55	Development GI tract	Other	NO	Unknown	Unknown	Unknown	R9	0.37	Nanopore	Cluster 2
HCC17	male	HCC	III	41	Development GI tract	Other	NO	Unknown	Unknown	Unknown	R9	0.66	Nanopore	Cluster 3
HCC18	male	HCC	III	51	Development GI tract	Other	NO	Unknown	Unknown	Unknown	R9	NA	NA	Cluster 2
HCC19	male	HCC	II	51	Development GI tract	Other	NO	smoker(8x15)	Unknown	Unknown	R9	0.67	Nanopore	Cluster 3
HCC2	male	HCC	I	60	Development GI tract	Other	NO	Unknown	Unknown	Unknown	R9	NA	NA	Cluster 4
HCC20	male	HCC	I	65	Development GI tract	Other	NO	Unknown	Unknown	Unknown	R9	0.56	Nanopore	Cluster 2
HCC21	male	HCC	III	77	Development GI tract	Other	NO	Unknown	Unknown	Unknown	R9	0.54	Nanopore	Cluster 3
HCC22	male	HCC	I	53	Development GI tract	Other	NO	smoker(30x2)	Unknown	Unknown	R9	0.67	Nanopore	Cluster 3
HCC3	male	HCC	II	46	Development GI tract	Other	NO	Unknown	Unknown	Unknown	R9	NA	NA	Cluster 1
HCC8_T1	female	HCC	I	77	Development GI tract	Other	YES	Unknown	Unknown	Unknown	R9	0.561895	Illumina	Cluster 2
HCC8_T2	female	HCC	I	77	Development GI tract	Other	YES	Unknown	Unknown	Unknown	R9	0.760728	Illumina	Cluster 2
HCC8_T3	female	HCC	I	77	Development GI tract	Other	YES	Unknown	Unknown	Unknown	R9	0.391695	Illumina	Cluster 3
HCC8_T4	female	HCC	I	77	Development GI tract	Other	YES	Unknown	Unknown	Unknown	R9	0.577224	Illumina	Cluster 2
HCC8_T5	female	HCC	I	77	Development GI tract	Other	YES	Unknown	Unknown	Unknown	R9	0.235709	Illumina	Cluster 3
HCC9_T1	male	HCC	I	38	Development GI tract	Other	YES	smoker(10x10)	Unknown	Unknown	R9	0.299643	Illumina	Cluster 1
HCC9_T2	male	HCC	I	38	Development GI tract	Other	YES	smoker(10x10)	Unknown	Unknown	R9	0.423517	Illumina	Cluster 1
HCC9_T3	male	HCC	I	38	Development GI tract	Other	YES	smoker(10x10)	Unknown	Unknown	R9	0.756912	Illumina	Cluster 1
HCC9_T4	male	HCC	I	38	Development GI tract	Other	YES	smoker(10x10)	Unknown	Unknown	R9	0.556232	Illumina	Cluster 1
HCC9_T5	male	HCC	I	38	Development GI tract	Other	YES	smoker(10x10)	Unknown	Unknown	R9	0.725311	Illumina	Cluster 1
IC1	male	IC	II	61	Pan-GI	Adenocarcinoma	NO	smoker(10x20)	Unknown	Unknown	R9	0.32	Nanopore	Cluster 2
IC10	female	IC	III	73	Pan-GI	Adenocarcinoma	NO	Unknown	Unknown	Unknown	R10	0.27	Nanopore	Cluster 2
IC11	male	IC	IV	42	Pan-GI	Adenocarcinoma	NO	Unknown	Unknown	Unknown	R10	NA	NA	Cluster 2
IC12	female	IC	II	58	Pan-GI	Adenocarcinoma	NO	Unknown	Unknown	Unknown	R9	0.27	Nanopore	Cluster 2
IC13	male	IC	III	74	Pan-GI	Adenocarcinoma	NO	smoker(50x10)	Unknown	Unknown	R9	0.26	Nanopore	Cluster 2
IC14	female	IC	II	81	Pan-GI	Adenocarcinoma	NO	Unknown	Unknown	Unknown	R9	NA	NA	Cluster 2
IC15	male	IC	II	68	Pan-GI	Adenocarcinoma	NO	Unknown	Unknown	Unknown	R10	1	Nanopore	Cluster 2
IC2	male	IC	III	53	Pan-GI	Adenocarcinoma	NO	Unknown	Unknown	Unknown	R9	0.29	Nanopore	Cluster 2
IC3	male	IC	IV	68	Pan-GI	Adenocarcinoma	NO	Unknown	Unknown	Unknown	R10	1	Nanopore	Cluster 3
IC4	male	IC	III	84	Pan-GI	Adenocarcinoma	NO	Unknown	Unknown	Unknown	R10	0.68	Nanopore	Cluster 2
IC5	male	IC	III	70	Pan-GI	Adenocarcinoma	NO	Unknown	Unknown	Unknown	R10	0.28	Nanopore	Cluster 1
IC6	male	IC	III	84	Pan-GI	Adenocarcinoma	NO	Unknown	Unknown	Unknown	R10	0.24	Nanopore	Cluster 3
IC7	male	IC	III	66	Pan-GI	Adenocarcinoma	NO	smoker(30x20)	Unknown	Unknown	R10	0.37	Nanopore	Cluster 2
IC8	male	IC	IV	48	Pan-GI	Adenocarcinoma	NO	smoker(20x20)	Unknown	Unknown	R10	0.27	Nanopore	Cluster 3
IC9	male	IC	III	68	Pan-GI	Adenocarcinoma	NO	smoker(40x10)	Unknown	Unknown	R10	0.28	Nanopore	Cluster 2
LC1	male	LC	III	57	Pan-HNSCC	Squamous	NO	smoker(40x20)	Have	Unknown	R9	0.3	Nanopore	Cluster 1
LC10	male	LC	III	73	Pan-HNSCC	Squamous	NO	smoker(60x20)	Unknown	Have	R10	0.25	Nanopore	Cluster 2
LC11	male	LC	II	48	Pan-HNSCC	Squamous	NO	Unknown	Unknown	Unknown	R10	0.36	Nanopore	Cluster 3
LC12	male	LC	II	59	Pan-HNSCC	Squamous	NO	smoker(30x10)	Unknown	Unknown	R10	0.19	Nanopore	Cluster 1
LC13	male	LC	II	63	Pan-HNSCC	Squamous	NO	smoker(30x20)	Unknown	Unknown	R10	0.31	Nanopore	Cluster 2
LC14	male	LC	III	55	Pan-HNSCC	Squamous	NO	smoker(30x40)	Unknown	Unknown	R10	0.52	Nanopore	Cluster 3
LC15	male	LC	II	59	Pan-HNSCC	Squamous	NO	smoker(20x20)	Have	Unknown	R10	0.22	Nanopore	Cluster 2
LC2	male	LC	IV	81	Pan-HNSCC	Squamous	NO	smoker(50x10)	Unknown	Have	R9	0.27	Nanopore	Cluster 1
LC3	male	LC	II	68	Pan-HNSCC	Squamous	NO	smoker(30x20)	Unknown	Unknown	R9	0.5	Nanopore	Cluster 2
LC4	male	LC	I	60	Pan-HNSCC	Squamous	NO	smoker(40x20)	Unknown	Unknown	R9	0.25	Nanopore	Cluster 1
LC5	male	LC	III	59	Pan-HNSCC	Squamous	NO	smoker(36x20)	Unknown	Unknown	R9	NA	NA	Cluster 3
LC6	male	LC	III	77	Pan-HNSCC	Squamous	NO	smoker(50x20)	Unknown	Have	R9	0.44	Nanopore	Cluster 2
LC7	male	LC	IV	66	Pan-HNSCC	Squamous	NO	smoker(40x10)	Unknown	Unknown	R9	0.28	Nanopore	Cluster 3
LC8	male	LC	II	55	Pan-HNSCC	Squamous	NO	smoker(30x30)	Unknown	Unknown	R9	NA	NA	Cluster 3
LC9	male	LC	III	66	Pan-HNSCC	Squamous	NO	smoker(30x10)	Unknown	Unknown	R9	0.34	Nanopore	Cluster 2
Lung01	male	LUAD	I	72	Thoracic	Adenocarcinoma	NO	smoker(50x20)	Unknown	Unknown	R9	1	Illumina	Cluster 3
Lung02	male	LUAD	III	67	Thoracic	Adenocarcinoma	NO	Unknown	Unknown	Unknown	R9	0.16	Illumina	Cluster 3
Lung03	male	LUAD	I	66	Thoracic	Adenocarcinoma	NO	smoker(30x10)	Unknown	Unknown	R9	0.3	Illumina	Cluster 3
Lung04	male	LUAD	I	74	Thoracic	Adenocarcinoma	NO	Unknown	Unknown	Unknown	R9	0.6	Illumina	Cluster 3
Lung05	male	LUAD	III	72	Thoracic	Adenocarcinoma	NO	smoker (50x20)	Unknown	Unknown	R9	0.8	Illumina	Cluster 3
Lung06	female	LUAD	II	75	Thoracic	Adenocarcinoma	NO	Unknown	Have	Unknown	R9	0.92	Illumina	Cluster 2
Lung07	male	LUAD	II	65	Thoracic	Adenocarcinoma	NO	smoker(10x15)	Unknown	Unknown	R9	0.41	Illumina	Cluster 2
Lung08	male	LUAD	I	69	Thoracic	Adenocarcinoma	NO	Unknown	Unknown	Unknown	R9	0.19	Illumina	Cluster 2
Lung09	male	LUAD	III	68	Thoracic	Adenocarcinoma	NO	smoker(40x20)	Unknown	Unknown	R9	1	Illumina	Cluster 2
Lung10	female	LUAD	I	51	Thoracic	Adenocarcinoma	NO	Unknown	Have	Unknown	R9	0.26	Illumina	Cluster 3
Lung100	male	LUAD	III	50	Thoracic	Adenocarcinoma	NO	smoker	Unknown	Unknown	R9	0.51	Nanopore	Cluster 4
Lung101	female	LUAD	IV	43	Thoracic	Adenocarcinoma	NO	Unknown	Unknown	Unknown	R9	0.91	Illumina	Cluster 3
Lung102	female	LUAD	IV	54	Thoracic	Adenocarcinoma	NO	Unknown	Unknown	Unknown	R9	0.24	Illumina	Cluster 1
Lung103	female	LUAD	I	62	Thoracic	Adenocarcinoma	NO	Unknown	Unknown	Unknown	R9	0.95	Illumina	Cluster 2
Lung104	male	LUAD	II	60	Thoracic	Adenocarcinoma	NO	smoker(40x20)	Have	Unknown	R9	0.86	Illumina	Cluster 1
Lung105	female	LUAD	I	66	Thoracic	Adenocarcinoma	NO	Unknown	Unknown	Unknown	R9	0.8	Illumina	Cluster 3
Lung106	female	LUAD	I	75	Thoracic	Adenocarcinoma	NO	Unknown	Unknown	Unknown	R9	0.48	Illumina	Cluster 2
Lung107	female	LUAD	I	31	Thoracic	Adenocarcinoma	NO	Unknown	Unknown	Unknown	R9	0.17	Illumina	Cluster 3
Lung108	female	LUAD	I	28	Thoracic	Adenocarcinoma	NO	Unknown	Unknown	Unknown	R9	0.9	Illumina	Cluster 3
Lung109	female	LUAD	I	56	Thoracic	Adenocarcinoma	NO	Unknown	Unknown	Unknown	R9	0.33	Illumina	Cluster 3
Lung11	female	LUAD	I	66	Thoracic	Adenocarcinoma	NO	Unknown	Unknown	Unknown	R9	0.67	Nanopore	Cluster 1
Lung110	female	LUAD	I	36	Thoracic	Adenocarcinoma	NO	Unknown	Unknown	Unknown	R9	0.77	Illumina	Cluster 2
Lung111	female	LUAD	I	44	Thoracic	Adenocarcinoma	NO	Unknown	Have	Unknown	R9	0.57	Illumina	Cluster 1
Lung112	male	LUSC	II	60	Thoracic	Squamous	NO	smoker(20x40)	Unknown	Unknown	R9	0.38	Illumina	Cluster 2
Lung113	male	LUSC	II	61	Thoracic	Squamous	NO	smoker(30x20)	Have	Unknown	R9	0.18	Illumina	Cluster 1
Lung114	male	LUSC	II	43	Thoracic	Squamous	NO	Unknown	Unknown	Unknown	R9	0.57	Nanopore	Cluster 2
Lung115	male	LUSC	III	66	Thoracic	Squamous	NO	smoker(40x20)	Have	Unknown	R9	0.22	Illumina	Cluster 3
Lung116	male	LUSC	III	67	Thoracic	Squamous	NO	smoker(40x20)	Unknown	Unknown	R9	0.3	Illumina	Cluster 2
Lung117	male	LUSC	I	74	Thoracic	Squamous	NO	smoker(30x20)	Unknown	Unknown	R9	1	Illumina	Cluster 3
Lung118	male	LUSC	IV	71	Thoracic	Squamous	NO	smoker(40x10)	Have	Unknown	R9	0.44	Illumina	Cluster 2
Lung119	male	LUSC	III	52	Thoracic	Squamous	NO	smoker(35x20)	Have	Unknown	R9	0.42	Illumina	Cluster 2
Lung12	male	LUAD	III	58	Thoracic	Adenocarcinoma	NO	smoker(30x10)	Unknown	Unknown	R9	0.3	Illumina	Cluster 1
Lung120	male	LUSC	I	54	Thoracic	Squamous	NO	smoker(20x20)	Unknown	Unknown	R9	0.53	Illumina	Cluster 2
Lung121	male	LUSC	III	62	Thoracic	Squamous	NO	smoker(50x20)	Unknown	Unknown	R9	0.41	Illumina	Cluster 2
Lung126	male	LUAD	II	67	Thoracic	Adenocarcinoma	NO	Unknown	Unknown	Unknown	R9	0.28	Nanopore	Cluster 3
Lung127	female	LUAD	III	77	Thoracic	Adenocarcinoma	NO	Unknown	Unknown	Unknown	R9	0.57	Nanopore	Cluster 3
Lung128	male	LUAD	I	56	Thoracic	Adenocarcinoma	NO	Unknown	Unknown	Unknown	R9	0.19	Nanopore	Cluster 2
Lung129	male	LUAD	IV	67	Thoracic	Adenocarcinoma	NO	Unknown	Unknown	Unknown	R9	0.43	Nanopore	Cluster 2
Lung13	male	LUAD	III	55	Thoracic	Adenocarcinoma	NO	smoker(30x30)	Unknown	Unknown	R9	0.17	Illumina	Cluster 2
Lung130	male	LUAD	II	36	Thoracic	Adenocarcinoma	NO	Unknown	Unknown	Unknown	R10	0.36	Nanopore	Cluster 3
Lung131	female	LUAD	I	62	Thoracic	Adenocarcinoma	NO	Unknown	Unknown	Unknown	R9	1	Nanopore	Cluster 3
Lung132	male	LUAD	I	75	Thoracic	Adenocarcinoma	NO	Unknown	Unknown	Unknown	R9	0.51	Nanopore	Cluster 2
Lung133	female	LUAD	IV	62	Thoracic	Adenocarcinoma	NO	Unknown	Unknown	Unknown	R9	0.35	Nanopore	Cluster 1
Lung134	male	LUAD	I	63	Thoracic	Adenocarcinoma	NO	Unknown	Unknown	Unknown	R9	0.24	Nanopore	Cluster 3
Lung135	male	LUAD	III	62	Thoracic	Adenocarcinoma	NO	Unknown	Unknown	Unknown	R9	1	Nanopore	Cluster 1
Lung136	female	LUAD	I	68	Thoracic	Adenocarcinoma	NO	Unknown	Unknown	Unknown	R9	0.28	Nanopore	Cluster 4
Lung137	male	LUAD	I	38	Thoracic	Adenocarcinoma	NO	Unknown	Unknown	Unknown	R9	0.41	Nanopore	Cluster 4
Lung139	male	LUAD	III	48	Thoracic	Adenocarcinoma	NO	Unknown	Unknown	Unknown	R9	0.63	Nanopore	Cluster 2
Lung14	female	LUAD	II	49	Thoracic	Adenocarcinoma	NO	Unknown	Have	Unknown	R9	0.47	Illumina	Cluster 3
Lung140	male	LUAD	I	72	Thoracic	Adenocarcinoma	NO	Unknown	Unknown	Unknown	R9	0.42	Nanopore	Cluster 1
Lung141	male	LUAD	I	56	Thoracic	Adenocarcinoma	NO	Unknown	Unknown	Unknown	R9	1	Nanopore	Cluster 3
Lung142	male	LUSC	III	57	Thoracic	Squamous	NO	Unknown	Unknown	Unknown	R9	0.26	Nanopore	Cluster 2
Lung143	male	LUSC	III	65	Thoracic	Squamous	NO	Unknown	Unknown	Unknown	R9	0.2	Nanopore	Cluster 3
Lung144	male	LUSC	III	61	Thoracic	Squamous	NO	Unknown	Unknown	Unknown	R9	0.2	Nanopore	Cluster 2
Lung145	male	LUSC	III	63	Thoracic	Squamous	NO	Unknown	Unknown	Unknown	R9	0.73	Nanopore	Cluster 2
Lung146	female	LUSC	III	73	Thoracic	Squamous	NO	Unknown	Unknown	Unknown	R9	0.49	Nanopore	Cluster 2
Lung147	male	LUSC	III	44	Thoracic	Squamous	NO	Unknown	Unknown	Unknown	R9	0.22	Nanopore	Cluster 2
Lung148	male	LUSC	III	69	Thoracic	Squamous	NO	Unknown	Unknown	Unknown	R9	0.16	Nanopore	Cluster 2
Lung149	male	LUSC	III	51	Thoracic	Squamous	NO	Unknown	Unknown	Unknown	R9	1	Nanopore	Cluster 2
Lung15	male	LUAD	I	51	Thoracic	Adenocarcinoma	NO	smoker	Unknown	Unknown	R9	0.35	Illumina	Cluster 3
Lung152	male	LUSC	I	52	Thoracic	Squamous	NO	Unknown	Unknown	Unknown	R9	0.25	Nanopore	Cluster 2
Lung16	male	LUAD	I	65	Thoracic	Adenocarcinoma	NO	Unknown	Unknown	Have	R9	0.2	Nanopore	Cluster 1
Lung17	female	LUAD	I	49	Thoracic	Adenocarcinoma	NO	Unknown	Have	Unknown	R9	0.41	Illumina	Cluster 3
Lung18	female	LUAD	I	72	Thoracic	Adenocarcinoma	NO	Unknown	Unknown	Unknown	R9	0.7	Illumina	Cluster 2
Lung19	female	LUAD	I	46	Thoracic	Adenocarcinoma	NO	smoker(20x2)	Unknown	Unknown	R9	0.66	Illumina	No TEI
Lung20	male	LUAD	IV	50	Thoracic	Adenocarcinoma	NO	smoker(30x20)	Unknown	Unknown	R9	0.45	Illumina	Cluster 2
Lung21	male	LUAD	I	49	Thoracic	Adenocarcinoma	NO	Unknown	Unknown	Unknown	R9	0.25	Illumina	Cluster 4
Lung22	male	LUAD	III	57	Thoracic	Adenocarcinoma	NO	smoker(30x30)	Have	Unknown	R9	0.25	Nanopore	Cluster 2
Lung23	female	LUAD	I	57	Thoracic	Adenocarcinoma	NO	Unknown	Unknown	Unknown	R9	0.26	Nanopore	Cluster 1
Lung24	female	LUAD	I	38	Thoracic	Adenocarcinoma	NO	Unknown	Unknown	Unknown	R9	0.3	Nanopore	Cluster 3
Lung25	female	LUAD	II	53	Thoracic	Adenocarcinoma	NO	Unknown	Unknown	Unknown	R9	0.44	Nanopore	Cluster 1
Lung26	female	LUAD	III	56	Thoracic	Adenocarcinoma	NO	Unknown	Unknown	Unknown	R9	0.24	Illumina	Cluster 3
Lung27	male	LUSC	III	59	Thoracic	Squamous	NO	smoker(40x40)	Unknown	Unknown	R9	0.92	Illumina	Cluster 2
Lung28	male	LUSC	II	61	Thoracic	Squamous	NO	smoker(50x20)	Unknown	Unknown	R9	0.28	Nanopore	Cluster 2
Lung29	female	LUAD	I	49	Thoracic	Adenocarcinoma	NO	Unknown	Unknown	Unknown	R9	0.32	Illumina	Cluster 1
Lung30	female	LUAD	IV	54	Thoracic	Adenocarcinoma	NO	Unknown	Unknown	Unknown	R9	0.4	Illumina	Cluster 1
Lung31	female	LUAD	III	67	Thoracic	Adenocarcinoma	NO	Unknown	Unknown	Unknown	R9	0.94	Illumina	Cluster 3
Lung32	male	LUAD	I	58	Thoracic	Adenocarcinoma	NO	smoker(30x20)	Have	Unknown	R9	0.57	Illumina	Cluster 3
Lung33	female	LUAD	III	67	Thoracic	Adenocarcinoma	NO	smoker	Unknown	Unknown	R9	0.38	Illumina	Cluster 3
Lung34	female	LUAD	I	56	Thoracic	Adenocarcinoma	NO	Unknown	Unknown	Unknown	R9	1	Nanopore	Cluster 2
Lung35	male	LUSC	II	66	Thoracic	Squamous	NO	Unknown	Unknown	Unknown	R9	0.21	Nanopore	Cluster 2
Lung36	female	LUAD	III	66	Thoracic	Adenocarcinoma	NO	Unknown	Have	Unknown	R9	0.42	Nanopore	Cluster 3
Lung37	male	LUSC	III	53	Thoracic	Squamous	NO	smoker	Unknown	Unknown	R9	0.18	Illumina	Cluster 2
Lung38	male	LUSC	I	70	Thoracic	Squamous	NO	smoker(50x20)	Unknown	Unknown	R9	0.98	Illumina	Cluster 2
Lung39	male	LUAD	I	73	Thoracic	Adenocarcinoma	NO	smoker(30x20)	Have	Unknown	R9	0.38	Nanopore	Cluster 3
Lung40	male	LUAD	III	57	Thoracic	Adenocarcinoma	NO	smoker(40x30)	Unknown	Unknown	R9	0.28	Nanopore	Cluster 1
Lung41	male	LUSC	I	53	Thoracic	Squamous	NO	smoker(30x20)	Unknown	Unknown	R9	1	Illumina	Cluster 2
Lung42	male	LUSC	I	73	Thoracic	Squamous	NO	smoker(50x20)	Unknown	Have	R9	0.6	Illumina	Cluster 2
Lung43	male	LUSC	II	66	Thoracic	Squamous	NO	smoker(40x30)	Unknown	Unknown	R9	0.56	Illumina	Cluster 2
Lung44	female	LUAD	I	48	Thoracic	Adenocarcinoma	NO	Unknown	Unknown	Unknown	R9	1	Illumina	Cluster 1
Lung45	female	LUSC	IV	65	Thoracic	Squamous	NO	Unknown	Unknown	Unknown	R9	0.2	Illumina	Cluster 2
Lung46	male	LUSC	II	62	Thoracic	Squamous	NO	smoker(40x20)	Unknown	Unknown	R9	0.21	Illumina	Cluster 2
Lung47	male	LUSC	III	48	Thoracic	Squamous	NO	smoker(20x20)	Have	Unknown	R9	0.59	Illumina	Cluster 2
Lung48	female	LUAD	III	56	Thoracic	Adenocarcinoma	NO	Unknown	Have	Unknown	R9	0.93	Illumina	Cluster 2
Lung49C2	female	LUAD	I	44	Thoracic	Adenocarcinoma	NO	Unknown	Unknown	Unknown	R9	0.86	Illumina	Cluster 2
Lung50	female	LUAD	I	46	Thoracic	Adenocarcinoma	NO	Unknown	Unknown	Unknown	R9	0.19	Illumina	Cluster 2
Lung51	male	LUAD	I	54	Thoracic	Adenocarcinoma	NO	smoker(20x20)	Unknown	Unknown	R9	0.42	Illumina	Cluster 1
Lung52	female	LUAD	I	43	Thoracic	Adenocarcinoma	NO	Unknown	Unknown	Unknown	R9	0.17	Illumina	TEI Less 3
Lung53	female	LUAD	II	75	Thoracic	Adenocarcinoma	NO	Unknown	Unknown	Unknown	R9	0.43	Illumina	Cluster 1
Lung54	female	LUAD	II	59	Thoracic	Adenocarcinoma	NO	Unknown	Unknown	Unknown	R9	0.36	Illumina	Cluster 2
Lung55	male	LUAD	III	51	Thoracic	Adenocarcinoma	NO	smoker	Unknown	Unknown	R9	0.27	Illumina	Cluster 3
Lung56	female	LUAD	I	57	Thoracic	Adenocarcinoma	NO	Unknown	Unknown	Unknown	R9	0.29	Illumina	Cluster 3
Lung57	female	LUAD	I	69	Thoracic	Adenocarcinoma	NO	Unknown	Unknown	Unknown	R9	0.38	Illumina	No TEI
Lung58	male	LUAD	I	63	Thoracic	Adenocarcinoma	NO	smoker	Unknown	Unknown	R9	0.41	Illumina	Cluster 1
Lung59	male	LUAD	I	73	Thoracic	Adenocarcinoma	NO	smoker	Unknown	Unknown	R9	0.45	Illumina	Cluster 1
Lung60	female	LUAD	I	60	Thoracic	Adenocarcinoma	NO	Unknown	Unknown	Unknown	R9	0.43	Illumina	Cluster 2
Lung61	male	LUAD	I	65	Thoracic	Adenocarcinoma	NO	smoker	Unknown	Unknown	R9	0.17	Illumina	Cluster 3
Lung62	male	LUAD	II	53	Thoracic	Adenocarcinoma	NO	smoker	Unknown	Unknown	R9	0.26	Illumina	Cluster 3
Lung63	female	LUAD	III	60	Thoracic	Adenocarcinoma	NO	Unknown	Unknown	Unknown	R9	1	Illumina	Cluster 1
Lung64	male	LUAD	II	62	Thoracic	Adenocarcinoma	NO	smoker	Unknown	Unknown	R9	0.92	Illumina	Cluster 1
Lung65	female	LUAD	II	54	Thoracic	Adenocarcinoma	NO	Unknown	Unknown	Unknown	R9	0.3	Illumina	Cluster 2
Lung66	female	LUAD	II	59	Thoracic	Adenocarcinoma	NO	Unknown	Unknown	Unknown	R9	1	Illumina	Cluster 3
Lung67	female	LUAD	I	51	Thoracic	Adenocarcinoma	NO	Unknown	Unknown	Unknown	R9	0.32	Illumina	Cluster 2
Lung68	male	LUSC	I	54	Thoracic	Squamous	NO	Unknown	Unknown	Unknown	R9	0.28	Illumina	Cluster 2
Lung70	male	LUSC	III	66	Thoracic	Squamous	NO	smoker	Unknown	Have	R9	0.19	Illumina	Cluster 2
Lung71C1	female	LUAD	I	45	Thoracic	Adenocarcinoma	YES	Unknown	Unknown	Unknown	R9	0.27	Nanopore	Cluster 4
Lung71C2	female	LUAD	I	45	Thoracic	Adenocarcinoma	YES	Unknown	Unknown	Unknown	R9	0.47	Nanopore	Cluster 4
Lung72	male	LUAD	I	33	Thoracic	Adenocarcinoma	NO	Unknown	Have	Unknown	R9	0.21	Illumina	Cluster 2
Lung73	female	LUAD	IV	41	Thoracic	Adenocarcinoma	NO	Unknown	Unknown	Unknown	R9	0.23	Illumina	Cluster 3
Lung74	female	LUAD	I	56	Thoracic	Adenocarcinoma	NO	Unknown	Unknown	Unknown	R9	0.31	Illumina	Cluster 1
Lung75	female	LUAD	I	59	Thoracic	Adenocarcinoma	NO	Unknown	Unknown	Unknown	R9	0.18	Illumina	Cluster 2
Lung76	female	LUAD	I	53	Thoracic	Adenocarcinoma	NO	Unknown	Unknown	Unknown	R9	0.37	Illumina	Cluster 2
Lung77	female	LUAD	III	58	Thoracic	Adenocarcinoma	NO	Unknown	Unknown	Unknown	R9	0.61	Illumina	Cluster 2
Lung78	female	LUAD	I	53	Thoracic	Adenocarcinoma	NO	Unknown	Have	Unknown	R9	0.25	Illumina	Cluster 2
Lung79	male	LUAD	III	61	Thoracic	Adenocarcinoma	NO	Unknown	Unknown	Unknown	R9	0.58	Illumina	Cluster 3
Lung80	female	LUAD	I	57	Thoracic	Adenocarcinoma	NO	Unknown	Unknown	Unknown	R9	0.64	Illumina	Cluster 1
Lung81	female	LUAD	I	61	Thoracic	Adenocarcinoma	NO	Unknown	Unknown	Unknown	R9	0.21	Illumina	Cluster 3
Lung82	female	LUAD	I	59	Thoracic	Adenocarcinoma	NO	Unknown	Unknown	Unknown	R9	0.2	Illumina	Cluster 3
Lung83	female	LUAD	I	62	Thoracic	Adenocarcinoma	NO	Unknown	Unknown	Unknown	R9	0.44	Illumina	Cluster 1
Lung84	male	LUAD	I	60	Thoracic	Adenocarcinoma	NO	Unknown	Have	Unknown	R9	0.19	Illumina	Cluster 3
Lung85	female	LUAD	I	57	Thoracic	Adenocarcinoma	NO	Unknown	Have	Unknown	R9	0.52	Illumina	Cluster 3
Lung86	female	LUAD	I	55	Thoracic	Adenocarcinoma	NO	Unknown	Unknown	Unknown	R9	1	Illumina	Cluster 2
Lung87	female	LUAD	III	57	Thoracic	Adenocarcinoma	NO	Unknown	Unknown	Unknown	R9	0.26	Illumina	Cluster 3
Lung88	female	LUAD	I	55	Thoracic	Adenocarcinoma	NO	Unknown	Unknown	Unknown	R9	0.37	Illumina	Cluster 2
Lung89	male	LUAD	III	74	Thoracic	Adenocarcinoma	NO	smoker (20x5)	Unknown	Unknown	R9	0.72	Illumina	Cluster 2
Lung90	female	LUAD	III	48	Thoracic	Adenocarcinoma	NO	Unknown	Unknown	Unknown	R9	0.18	Illumina	Cluster 4
Lung91	female	LUAD	IV	52	Thoracic	Adenocarcinoma	NO	Unknown	Unknown	Unknown	R9	0.97	Illumina	Cluster 1
Lung92	female	LUAD	I	47	Thoracic	Adenocarcinoma	NO	Unknown	Have	Unknown	R9	0.36	Nanopore	Cluster 3
Lung93	female	LUAD	I	62	Thoracic	Adenocarcinoma	NO	Unknown	Unknown	Unknown	R9	0.22	Illumina	Cluster 3
Lung94	female	LUAD	I	64	Thoracic	Adenocarcinoma	NO	Unknown	Unknown	Unknown	R9	0.19	Nanopore	Cluster 3
Lung95	female	LUAD	I	66	Thoracic	Adenocarcinoma	NO	Unknown	Have	Unknown	R9	0.47	Illumina	Cluster 4
Lung96C1	male	LUAD	I	60	Thoracic	Adenocarcinoma	YES	smoker(40x10)	Unknown	Unknown	R9	0.18	Illumina	Cluster 1
Lung96C2	male	LUAD	I	60	Thoracic	Adenocarcinoma	YES	smoker(40x10)	Unknown	Unknown	R9	0.21	Illumina	Cluster 1
Lung97	male	LUAD	I	72	Thoracic	Adenocarcinoma	NO	smoker(30x15)	Unknown	Have	R9	0.48	Nanopore	Cluster 2
Lung98	male	LUAD	III	67	Thoracic	Adenocarcinoma	NO	smoker(30x20)	Unknown	Unknown	R9	0.29	Illumina	Cluster 2
Lung99	female	LUAD	III	58	Thoracic	Adenocarcinoma	NO	Unknown	Unknown	Unknown	R9	0.53	Illumina	Cluster 1
OSCC1	male	OSCC	III	52	Pan-HNSCC	Squamous	NO	smoker(20x15)	Unknown	Unknown	R9	0.5	Nanopore	Cluster 2
OSCC10	female	OSCC	II	66	Pan-HNSCC	Squamous	NO	smoker(45x20)	Unknown	Unknown	R9	0.4	Nanopore	Cluster 2
OSCC11	male	OSCC	IV	59	Pan-HNSCC	Squamous	NO	smoker(30x12)	Unknown	Unknown	R9	0.22	Nanopore	Cluster 2
OSCC12	female	OSCC	III	47	Pan-HNSCC	Squamous	NO	smoker(23x20)	Unknown	Unknown	R9	0.32	Nanopore	Cluster 3
OSCC13	male	OSCC	IV	61	Pan-HNSCC	Squamous	NO	Unknown	Unknown	Unknown	R9	NA	NA	Cluster 2
OSCC14	male	OSCC	IV	71	Pan-HNSCC	Squamous	NO	smoker(60x30)	Unknown	Unknown	R9	NA	NA	Cluster 2
OSCC15	female	OSCC	III	73	Pan-HNSCC	Squamous	NO	Unknown	Unknown	Unknown	R9	0.35	Nanopore	Cluster 2
OSCC16	male	OSCC	IV	57	Pan-HNSCC	Squamous	NO	Unknown	Unknown	Unknown	R9	0.32	Nanopore	Cluster 1
OSCC2	male	OSCC	IV	79	Pan-HNSCC	Squamous	NO	Unknown	Unknown	Unknown	R9	0.2	Nanopore	Cluster 3
OSCC3	male	OSCC	IV	74	Pan-HNSCC	Squamous	NO	Unknown	Unknown	Unknown	R9	0.44	Nanopore	Cluster 2
OSCC4	male	OSCC	IV	60	Pan-HNSCC	Squamous	NO	Unknown	Unknown	Unknown	R9	1	Nanopore	Cluster 3
OSCC5	male	OSCC	IV	58	Pan-HNSCC	Squamous	NO	smoker(40x12)	Unknown	Unknown	R9	0.48	Nanopore	Cluster 2
OSCC6	female	OSCC	IV	54	Pan-HNSCC	Squamous	NO	smoker	Unknown	Unknown	R9	0.24	Nanopore	Cluster 2
OSCC7	male	OSCC	IV	76	Pan-HNSCC	Squamous	NO	Unknown	Unknown	Unknown	R9	0.19	Nanopore	Cluster 3
OSCC8	female	OSCC	IV	59	Pan-HNSCC	Squamous	NO	smoker(30x30)	Unknown	Unknown	R9	0.21	Nanopore	Cluster 2
OSCC9	male	OSCC	III	57	Pan-HNSCC	Squamous	NO	smoker(40x20)	Unknown	Unknown	R9	NA	NA	Cluster 2
OV1	female	OV	III	46	Pan-gyn	Adenocarcinoma	NO	Unknown	Have	Unknown	R9	1	Nanopore	Cluster 2
OV10	female	OV	III	50	Pan-gyn	Adenocarcinoma	NO	Unknown	Unknown	Unknown	R10	0.67	Nanopore	Cluster 2
OV11	female	OV	II	50	Pan-gyn	Adenocarcinoma	NO	Unknown	Unknown	Unknown	R10	0.23	Nanopore	Cluster 2
OV12	female	OV	II	51	Pan-gyn	Adenocarcinoma	NO	Unknown	Unknown	Unknown	R10	1	Nanopore	Cluster 2
OV2	female	OV	III	60	Pan-gyn	Adenocarcinoma	NO	Unknown	Unknown	Unknown	R9	0.65	Nanopore	Cluster 3
OV3	female	OV	I	50	Pan-gyn	Other	NO	Unknown	Unknown	Unknown	R9	0.27	Nanopore	Cluster 3
OV4	female	OV	III	59	Pan-gyn	Adenocarcinoma	NO	Unknown	Have	Unknown	R10	0.8	Nanopore	Cluster 2
OV5	female	OV	III	54	Pan-gyn	Adenocarcinoma	NO	Unknown	Have	Have	R10	0.36	Nanopore	Cluster 3
OV6	female	OV	IV	67	Pan-gyn	Adenocarcinoma	NO	Unknown	Unknown	Unknown	R9	0.26	Nanopore	Cluster 3
OV7	female	OV	IV	58	Pan-gyn	Adenocarcinoma	NO	Unknown	Unknown	Unknown	R9	0.41	Nanopore	Cluster 1
OV8	female	OV	IV	64	Pan-gyn	Adenocarcinoma	NO	Unknown	Have	Unknown	R10	0.38	Nanopore	Cluster 3
OV9	female	OV	III	55	Pan-gyn	Adenocarcinoma	NO	Unknown	Unknown	Unknown	R10	0.53	Nanopore	Cluster 2
PAAD01	female	PAAD	I	64	Development GI tract	Adenocarcinoma	YES	Unknown	Unknown	Unknown	R9	1	Nanopore	Cluster 1
PAAD01zc	female	PAAD	I	64	Development GI tract	Adenocarcinoma	YES	Unknown	Unknown	Unknown	R9	0.29	Nanopore	Cluster 2
PAAD02	male	PAAD	III	58	Development GI tract	Adenocarcinoma	NO	Unknown	Unknown	Unknown	R9	0.4	Nanopore	Cluster 3
PAAD03	female	PAAD	II	54	Development GI tract	Adenocarcinoma	NO	Unknown	Unknown	Unknown	R9	0.2	Nanopore	Cluster 3
PAAD04	male	PAAD	II	47	Development GI tract	Adenocarcinoma	NO	Unknown	Unknown	Unknown	R9	0.26	Nanopore	Cluster 1
PAAD05	male	PAAD	0	57	Development GI tract	Adenocarcinoma	NO	Unknown	Unknown	Unknown	R9	0.24	Nanopore	Cluster 3
PAAD06	female	PAAD	0	65	Development GI tract	Adenocarcinoma	NO	Unknown	Unknown	Unknown	R9	0.22	Nanopore	Cluster 3
PAAD07	male	PAAD	0	85	Development GI tract	Adenocarcinoma	NO	Unknown	Unknown	Unknown	R9	1	Nanopore	Cluster 2
PAAD08	female	PAAD	II	53	Development GI tract	Adenocarcinoma	NO	Unknown	Unknown	Unknown	R9	0.26	Nanopore	Cluster 3
PAAD09	female	PAAD	0	50	Development GI tract	Adenocarcinoma	NO	Unknown	Unknown	Unknown	R9	0.34	Nanopore	Cluster 1
PAAD10	female	PAAD	0	75	Development GI tract	Adenocarcinoma	NO	Unknown	Unknown	Unknown	R9	0.19	Nanopore	Cluster 2
PAAD11	male	PAAD	0	49	Development GI tract	Adenocarcinoma	NO	Unknown	Unknown	Unknown	R9	0.28	Nanopore	Cluster 3
Pancrea01	male	PAAD	II	62	Development GI tract	Adenocarcinoma	NO	Unknown	Unknown	Unknown	R9	0.26	Nanopore	Cluster 1
Pancrea02	male	PAAD	II	71	Development GI tract	Adenocarcinoma	NO	Unknown	Unknown	Unknown	R9	0.25	Nanopore	Cluster 1
Pancrea03	male	PAAD	II	75	Development GI tract	Adenocarcinoma	NO	Unknown	Unknown	Unknown	R9	NA	NA	Cluster 3
Pancrea04	male	PAAD	III	59	Development GI tract	Adenocarcinoma	NO	Unknown	Unknown	Unknown	R9	1	Nanopore	Cluster 3
Pancrea05	female	PAAD	I	73	Development GI tract	Adenocarcinoma	NO	Unknown	Unknown	Unknown	R9	0.22	Nanopore	Cluster 1
Pancrea06	male	PAAD	III	68	Development GI tract	Adenocarcinoma	NO	Unknown	Unknown	Unknown	R10	0.31	Nanopore	Cluster 3
Pancrea07	female	PAAD	II	66	Development GI tract	Adenocarcinoma	NO	Unknown	Unknown	Unknown	R9	NA	NA	Cluster 3
Pancrea08	female	PAAD	II	69	Development GI tract	Adenocarcinoma	NO	Unknown	Unknown	Unknown	R10	NA	NA	Cluster 2
Pancrea09	female	PAAD	III	59	Development GI tract	Adenocarcinoma	NO	Unknown	Unknown	Unknown	R10	0.56	Nanopore	Cluster 2
Pancrea10	female	PAAD	II	77	Development GI tract	Adenocarcinoma	NO	Unknown	Unknown	Unknown	R10	0.2	Nanopore	Cluster 1
Pancrea11	male	PAAD	II	58	Development GI tract	Adenocarcinoma	NO	Unknown	Unknown	Unknown	R10	0.22	Nanopore	Cluster 3
Pancrea12	female	PAAD	III	69	Development GI tract	Adenocarcinoma	NO	Unknown	Unknown	Unknown	R10	0.25	Nanopore	Cluster 3
Pancrea13	female	PAAD	III	68	Development GI tract	Adenocarcinoma	NO	Unknown	Unknown	Unknown	R10	0.32	Nanopore	Cluster 2
Pancrea14	male	PAAD	II	73	Development GI tract	Adenocarcinoma	NO	Unknown	Unknown	Unknown	R10	0.26	Nanopore	Cluster 1
Pancrea15	male	PAAD	III	65	Development GI tract	Adenocarcinoma	NO	Unknown	Unknown	Unknown	R10	0.22	Nanopore	No TEI
Pancrea16	male	PAAD	III	76	Development GI tract	Adenocarcinoma	NO	Unknown	Unknown	Unknown	R10	0.19	Nanopore	Cluster 3
UCEC1	female	UCEC	I	47	Pan-gyn	Adenocarcinoma	NO	Unknown	Unknown	Unknown	R9	1	Nanopore	Cluster 3
UCEC10	female	UCEC	IV	58	Pan-gyn	Adenocarcinoma	NO	Unknown	Unknown	Unknown	R10	0.41	Nanopore	Cluster 2
UCEC11	female	UCEC	I	54	Pan-gyn	Adenocarcinoma	NO	Unknown	Unknown	Unknown	R10	0.36	Nanopore	Cluster 3
UCEC12	female	UCEC	I	45	Pan-gyn	Adenocarcinoma	NO	Unknown	Unknown	Unknown	R10	1	Nanopore	Cluster 2
UCEC2	female	UCEC	I	49	Pan-gyn	Adenocarcinoma	NO	Unknown	Unknown	Unknown	R9	1	Nanopore	Cluster 3
UCEC3	female	UCEC	I	46	Pan-gyn	Adenocarcinoma	NO	Unknown	Unknown	Unknown	R10	0.16	Nanopore	Cluster 3
UCEC4	female	UCEC	I	53	Pan-gyn	Adenocarcinoma	NO	Unknown	Unknown	Unknown	R10	0.33	Nanopore	Cluster 1
UCEC5	female	UCEC	I	58	Pan-gyn	Adenocarcinoma	NO	Unknown	Have	Unknown	R10	0.3	Nanopore	Cluster 3
UCEC6	female	UCEC	I	56	Pan-gyn	Adenocarcinoma	NO	Unknown	Unknown	Unknown	R10	NA	NA	Cluster 1
UCEC7	female	UCEC	I	69	Pan-gyn	Adenocarcinoma	NO	Unknown	Unknown	Unknown	R10	0.29	Nanopore	Cluster 1
UCEC8	female	UCEC	I	57	Pan-gyn	Adenocarcinoma	NO	Unknown	Unknown	Unknown	R10	0.44	Nanopore	Cluster 2
UCEC9	female	UCEC	I	59	Pan-gyn	Adenocarcinoma	NO	Unknown	Unknown	Have	R10	0.23	Nanopore	Cluster 3
