## Supplementary material for "Somatic repetitive element insertions Define New Biomarkers in Pan-cancer genome": Table S2

### Sheet: Table S2
Table S2. Overview of ONT sequencing datasets generated for 300 tumor-blood paired samples.
This table contains the sequencing information for all samples. Each sample's sequencing information is reported in a single row. Column A shows the sample ID ; Column B indicates the cancer type; Column C specifies the tissue type (blood or tumor); Columns D-G display the mean read length, mean read quality, N50 and total bases; Column H presents the sequencing coverage.
Sample ID	Cancer Type	Tissue Type	Mean Read Length	MeanRead Quality	N50	Total Base	Coverage
UCEC1	UCEC	tumor	23282.7	14.8	28648	103.55	33.41
UCEC2	UCEC	tumor	21121.8	14.1	23791	98.4	31.75
UCEC3	UCEC	tumor	14240	16.1	25267	100.51	32.43
UCEC4	UCEC	tumor	21223.4	16.2	25232	125.76	40.57
UCEC5	UCEC	tumor	25906.2	17.1	32919	89.18	28.77
UCEC6	UCEC	tumor	23476	17.1	29842	98.89	31.91
UCEC7	UCEC	tumor	21255.5	16.7	25580	111.66	36.02
UCEC8	UCEC	tumor	24076.1	17.7	28942	93.74	30.24
UCEC9	UCEC	tumor	19791.9	16.8	25569	107.68	34.74
UCEC10	UCEC	tumor	22702.9	17	25664	90.79	29.29
UCEC11	UCEC	tumor	15946.2	18.3	22015	92.58	29.87
UCEC12	UCEC	tumor	20044.6	18.6	20299	85.63	27.63
OV1	OV	tumor	18946.3	15	27892	94.52	30.5
OV2	OV	tumor	25074.6	14.8	29580	97.19	31.36
OV3	OV	tumor	16478.4	14.3	25146	124.51	40.17
OV4	OV	tumor	26091.1	15.2	31598	94.13	30.37
OV5	OV	tumor	27761.5	15	32853	88.41	28.53
OV6	OV	tumor	18361.5	14.6	26836	99.77	32.19
OV7	OV	tumor	23390.7	14.7	28595	102.77	33.16
OV8	OV	tumor	17019.3	16.5	22933	116.84	37.7
OV9	OV	tumor	20644.2	17	26933	114.32	36.88
OV10	OV	tumor	20228.8	17.8	28455	112.03	36.14
OV11	OV	tumor	13123.5	16.1	26381	98.23	31.69
OV12	OV	tumor	18144.3	18.2	24310	92.47	29.84
LC1	LC	tumor	30487	14.8	36253	88.47	28.54
LC2	LC	tumor	29195.9	14.7	35410	87.47	28.22
LC3	LC	tumor	27862.2	14.5	33967	86.9	28.04
LC4	LC	tumor	15995.2	14.8	26112	83.7	27.01
LC5	LC	tumor	27507.7	14.8	32849	92.89	29.97
LC6	LC	tumor	26276.7	15	29897	107.15	34.57
LC7	LC	tumor	21006.2	15	23058	89.27	28.8
LC8	LC	tumor	18876.5	14.9	28265	95.52	30.82
LC9	LC	tumor	20037.9	15.1	30139	98.12	31.66
LC10	LC	tumor	16992.2	16.5	23840	98.05	31.63
LC11	LC	tumor	15684.8	16.8	20327	97.01	31.3
LC12	LC	tumor	24325.6	17.4	27319	96.19	31.03
LC13	LC	tumor	15887.1	16.2	22784	98.24	31.7
LC14	LC	tumor	22581.9	16.8	26154	92.79	29.94
LC15	LC	tumor	17376.1	16.4	25361	104.42	33.69
IC1	IC	tumor	26833.7	14.4	30369	92.44	29.82
IC2	IC	tumor	18714.1	14	23084	94.44	30.47
IC3	IC	tumor	19050.8	18.2	25967	90.69	29.26
IC4	IC	tumor	22543.1	18.3	27457	90.62	29.24
IC5	IC	tumor	10144.9	17.2	21164	89.61	28.91
IC6	IC	tumor	20634.7	17	22883	69.6	22.46
IC7	IC	tumor	10254.8	16.3	22702	97.42	31.43
IC8	IC	tumor	12908.1	16.3	20356	83.12	26.82
IC9	IC	tumor	16363.4	16.4	26261	99.76	32.19
IC10	IC	tumor	23006.3	16.8	28100	88.68	28.61
IC11	IC	tumor	9715.3	15.9	19060	86.15	27.79
IC12	IC	tumor	25152.1	14.8	28568	97.43	31.44
IC13	IC	tumor	23823.5	15.2	27969	87.17	28.12
IC14	IC	tumor	24812.6	14.4	28967	91.47	29.51
IC15	IC	tumor	16058.9	18.2	23320	96.4	31.1
OSCC1	OSCC	tumor	10840.3	11.9	26731	78.15	25.21
OSCC2	OSCC	tumor	23630.6	13	25881	104.52	33.72
OSCC3	OSCC	tumor	12187.9	13.9	25933	95.62	30.85
OSCC4	OSCC	tumor	14409	12.6	29736	100.74	32.5
OSCC5	OSCC	tumor	11003.3	12.7	21995	94.85	30.6
OSCC6	OSCC	tumor	12178	12.6	20371	93.63	30.21
OSCC7	OSCC	tumor	10219.8	12.4	21761	101.12	32.62
OSCC8	OSCC	tumor	26935	14.9	31342	87.63	28.27
OSCC9	OSCC	tumor	23038.7	15	31460	93.73	30.24
OSCC10	OSCC	tumor	24502.3	15	28137	92.09	29.71
OSCC11	OSCC	tumor	9446.5	11.9	17960	94.32	30.43
OSCC12	OSCC	tumor	7628.5	12.1	16090	104.64	33.76
OSCC13	OSCC	tumor	6040.4	12.3	12314	96.85	31.25
OSCC14	OSCC	tumor	7077.3	12.2	14843	105.86	34.15
OSCC15	OSCC	tumor	19868.5	14	29212	96.84	31.24
OSCC16	OSCC	tumor	17534.3	12.2	24798	103.41	33.37
GBM2	GBM	tumor	15756.4	11.8	16791	75.35	24.31
GBM3	GBM	tumor	21824.7	11.9	24768	81.47	26.28
GBM4	GBM	tumor	21432.5	13	26395	85.2	27.49
GBM6	GBM	tumor	26413.4	14	29653	102.24	32.99
GBM9	GBM	tumor	19869.2	13.5	22237	92.4	29.81
GBM12	GBM	tumor	22390.6	14.8	26133	87.8	28.33
GBM_13_1	GBM	tumor	18445.9	13.4	26400	104.21	33.62
GBM_13_2	GBM	tumor	21541.9	13.5	23687	85	27.42
GBM14	GBM	tumor	24290.9	13.2	29906	102.16	32.96
GBM15	GBM	tumor	26491	13.5	32766	93.56	30.19
GBM16	GBM	tumor	13680.6	12.2	19246	90.33	29.14
GBM17	GBM	tumor	21804.3	12.2	26310	119.28	38.48
PAAD01	PAAD	tumor	18867	13.8	29178	86.15	27.8
PAAD02	PAAD	tumor	22942.7	14.5	27020	96.25	31.05
PAAD03	PAAD	tumor	13141.4	13.8	21817	99.15	31.99
PAAD04	PAAD	tumor	30295.6	14.2	35938	97.59	31.49
PAAD05	PAAD	tumor	15032	15.4	26522	90.72	29.27
PAAD06	PAAD	tumor	28739.1	14.8	32439	91.89	29.65
PAAD07	PAAD	tumor	12935.2	12.1	21912	106.42	34.33
PAAD08	PAAD	tumor	29153.7	13.9	33931	99.91	32.23
PAAD09	PAAD	tumor	28138.4	13.9	31408	105.18	33.94
PAAD10	PAAD	tumor	19175.1	14.2	26817	88.98	28.71
PAAD11	PAAD	tumor	18526.3	15.2	29233	92.91	29.98
PAAD01zc	PAAD	tumor	14222.2	14.4	24686	95.19	30.71
Pancrea01	PAAD	tumor	18110.6	14.6	26276	91.69	29.58
Pancrea02	PAAD	tumor	24278.1	14	30937	81.44	26.28
Pancrea03	PAAD	tumor	23571	14.2	29235	82.96	26.77
Pancrea04	PAAD	tumor	19754.2	12.1	24918	93.13	30.05
Pancrea05	PAAD	tumor	26275.4	14.4	29905	102.95	33.22
Pancrea06	PAAD	tumor	8793.4	15.8	19558	86.78	28
Pancrea07	PAAD	tumor	13114	15.9	26309	94.55	30.51
Pancrea08	PAAD	tumor	10917.3	16.2	23749	84.28	27.19
Pancrea09	PAAD	tumor	26634.4	17.1	30872	87.43	28.21
Pancrea10	PAAD	tumor	18827.6	16.2	28196	114.06	36.8
Pancrea11	PAAD	tumor	19194	16.7	27865	110.59	35.68
Pancrea12	PAAD	tumor	16761	17.2	28411	97.28	31.39
Pancrea13	PAAD	tumor	17526.4	17	25856	40.22	12.98
Pancrea14	PAAD	tumor	18892.7	18.1	27250	94.19	30.39
Pancrea15	PAAD	tumor	15347.4	17.2	25771	90.22	29.11
Pancrea16	PAAD	tumor	21055.6	18.2	23379	104.86	33.83
CCA1	CCA	tumor	12982.1	12.5	28971	99.84	32.21
CCA2	CCA	tumor	12607.5	12.5	27415	104.44	33.7
CCA3	CCA	tumor	13832.2	12.5	23473	128.77	41.54
CCA4	CCA	tumor	10355.9	12.5	24500	110	35.49
CCA5	CCA	tumor	26404.9	14.2	30222	92.94	29.99
CCA6	CCA	tumor	25584.3	14.6	29736	105.6	34.07
CCA7	CCA	tumor	12364.8	12.7	26843	95.43	30.79
CCA8	CCA	tumor	22961.6	15.1	27110	95.16	30.7
CCA9	CCA	tumor	23994.4	14.8	29045	89.77	28.96
CCA10	CCA	tumor	22467.2	14.2	27329	93.73	30.24
CCA11	CCA	tumor	22472.3	14.1	29215	88.27	28.48
CCA12	CCA	tumor	21368.8	14.2	26529	89.22	28.79
CCA13	CCA	tumor	10952.6	12.2	12515	86.82	28.01
CCA14	CCA	tumor	20143.7	12.3	35238	102.56	33.09
CCA15	CCA	tumor	22976.4	17	28565	100.01	32.27
GC1	GC	tumor	27639.2	14.7	32731	94.49	30.49
GC2	GC	tumor	24920.3	14.5	28354	89.16	28.77
GC3	GC	tumor	21942.8	12.1	27819	110.07	35.51
GC4	GC	tumor	19580.8	12	24310	113.03	36.47
GC5	GC	tumor	27311.3	13.1	31602	94.47	30.48
GC6	GC	tumor	18418.5	13.3	28811	93.09	30.04
GC7	GC	tumor	25852	13.2	30073	87.5	28.23
GC8	GC	tumor	23929.4	13.4	28829	92.04	29.7
GC9	GC	tumor	16184.4	16.5	25311	90.23	29.11
GC10	GC	tumor	22435.7	16.7	24123	113.52	36.63
GC11	GC	tumor	17161.8	18.4	23937	92.48	29.84
GC12	GC	tumor	16772.1	17.8	22342	87.78	28.32
GC13	GC	tumor	15524.2	18	22457	97.88	31.58
GC14	GC	tumor	20880.6	18.2	27943	102.93	33.21
GC15	GC	tumor	18103.3	18.1	25996	93.9	30.3
HCC10_T1	HCC	tumor	9082.8	11.7	21368	123.37	39.8
HCC10_T2	HCC	tumor	13993.8	11.9	26854	118.3	38.17
HCC10_T3	HCC	tumor	9828.9	11.3	22770	113.27	36.55
HCC10_T4	HCC	tumor	7436.1	11.8	19216	117.74	37.99
HCC10_T5	HCC	tumor	10464.7	11.4	23374	123.9	39.98
HCC10_T6	HCC	tumor	9300.4	11.1	20498	122.34	39.47
HCC10_T7	HCC	tumor	10586.1	11.6	22525	106.97	34.51
HCC12_T1	HCC	tumor	11840.4	10.9	23354	97.59	31.49
HCC12_T2	HCC	tumor	7573.1	12	19690	111.36	35.93
HCC12_T3	HCC	tumor	19145.6	11.9	20367	91.95	29.67
HCC12_T4	HCC	tumor	9566.4	11	22053	116.95	37.73
HCC12_T5	HCC	tumor	11923.6	11.8	26491	98.64	31.83
HCC13_T1	HCC	tumor	15858	11.8	19888	104.02	33.56
HCC13_T2	HCC	tumor	19810.4	11.2	20616	100.11	32.3
HCC13_T3	HCC	tumor	15495.7	11.4	21360	107.84	34.79
HCC13_T4	HCC	tumor	14427	11.6	20060	106.53	34.37
HCC13_T5	HCC	tumor	14383.3	11.8	19658	118	38.07
HCC8_T1	HCC	tumor	10394.1	11.6	21645	108.66	35.06
HCC8_T2	HCC	tumor	15489.7	11.5	26105	104.91	33.85
HCC8_T3	HCC	tumor	15037.2	11.4	26916	110.93	35.79
HCC8_T4	HCC	tumor	16070.9	11.5	21895	97.47	31.45
HCC8_T5	HCC	tumor	16519.1	11.8	26118	113.13	36.5
HCC9_T1	HCC	tumor	11738	11.7	27772	97.83	31.56
HCC9_T2	HCC	tumor	16050.2	11.4	20755	90.27	29.13
HCC9_T3	HCC	tumor	12668.3	11.4	22506	99.14	31.99
HCC9_T4	HCC	tumor	14037.9	11.8	31020	124.21	40.08
HCC9_T5	HCC	tumor	15606.4	11.7	25684	95.74	30.89
HCC1	HCC	tumor	16181.8	12.1	21032	53.84	17.37
HCC14	HCC	tumor	21492.4	14.8	28522	97.86	31.57
HCC15	HCC	tumor	17888.8	15	25676	94.93	30.63
HCC16	HCC	tumor	21554.9	15.3	30690	97.26	31.38
HCC17	HCC	tumor	28926.9	14.8	32968	92.71	29.91
HCC18	HCC	tumor	10773	14.9	21715	98.97	31.93
HCC19	HCC	tumor	17455.3	15.1	25849	89.67	28.93
HCC2	HCC	tumor	18914.9	12.2	25016	77.28	24.93
HCC20	HCC	tumor	21785.1	15	29470	89.35	28.83
HCC21	HCC	tumor	26774.9	14.5	32326	84.15	27.15
HCC22	HCC	tumor	14352.6	14.4	24976	85.33	27.53
HCC3	HCC	tumor	19505.6	12.3	24772	69.86	22.54
Lung04	Lung	tumor	21750.6	10.1	36495	97.8	31.56
Lung07	Lung	tumor	13950.8	9.8	19652	92.04	29.7
Lung12	Lung	tumor	28577.3	9.6	43073	88.22	28.46
Lung13	Lung	tumor	14414	10.9	16538	133.33	43.02
Lung14	Lung	tumor	15005.8	9	17144	77.28	24.93
Lung16	Lung	tumor	15758.6	10.9	17619	142.86	46.09
Lung17	Lung	tumor	29677.9	9.7	42255	87.34	28.18
Lung21	Lung	tumor	20521.3	9.9	31346	83.04	26.79
Lung22	Lung	tumor	18160.8	10.9	25675	80.47	25.96
Lung26	Lung	tumor	21686.2	9.2	33673	88.29	28.49
Lung31	Lung	tumor	18378.3	9.9	30952	86.42	27.88
Lung33	Lung	tumor	9681	9.9	15495	81.58	26.32
Lung142	Lung	tumor	17867.3	12.2	21974	92.75	29.93
Lung143	Lung	tumor	18081.8	11.9	23286	91.98	29.68
Lung50	Lung	tumor	11370.2	11	22386	109.83	35.44
Lung51	Lung	tumor	24036.7	10.7	28944	83.43	26.92
Lung52	Lung	tumor	12937.8	9.9	24001	74.79	24.13
Lung144	Lung	tumor	19506.6	12	23776	92.08	29.71
Lung145	Lung	tumor	17464.4	12.1	22127	90.82	29.3
Lung146	Lung	tumor	15125.1	12.3	17802	91.23	29.43
Lung72	Lung	tumor	22997.9	10.7	28328	90.77	29.29
Lung73	Lung	tumor	27060	10.8	31809	89.47	28.87
Lung75	Lung	tumor	23675.6	10.9	27492	105.59	34.07
Lung76	Lung	tumor	22756	11.2	26934	84.36	27.22
Lung77	Lung	tumor	15130.7	11.5	16170	98.45	31.76
Lung88	Lung	tumor	7993.2	11.1	19140	91.48	29.52
Lung126	Lung	tumor	19700.5	11.2	23061	107.01	34.53
Lung127	Lung	tumor	20967.9	11.3	23600	92.5	29.84
Lung128	Lung	tumor	17577.9	11.2	20184	94.6	30.52
Lung129	Lung	tumor	19392.3	10.5	22478	79.43	25.63
Lung130	Lung	tumor	13745.9	11.6	14430	92.29	29.78
Lung131	Lung	tumor	13056.5	11.5	13716	93.09	30.04
Lung132	Lung	tumor	9869.7	11.3	12996	95.1	30.68
Lung133	Lung	tumor	19541.9	11.4	22148	88.25	28.47
Lung134	Lung	tumor	15922	11.2	22332	87.59	28.26
Lung135	Lung	tumor	16372.1	11.4	23108	84.7	27.33
Lung136	Lung	tumor	9455.3	11	21683	92.06	29.7
Lung137	Lung	tumor	19525.1	10.8	21945	101.12	32.63
Lung139	Lung	tumor	11186.9	10.8	12109	86.04	27.76
Lung140	Lung	tumor	19718.8	11.1	24743	95.06	30.67
Lung141	Lung	tumor	8630.9	10.5	14834	86.55	27.92
Lung09	Lung	tumor	12196.7	9.4	18874	80.94	26.11
Lung10	Lung	tumor	5125.9	9.6	6635	77.57	25.03
Lung100	Lung	tumor	20969	10.5	26774	83.46	26.93
Lung101	Lung	tumor	18564.4	11.2	21246	87.15	28.12
Lung102	Lung	tumor	22059.9	11.1	26722	79.62	25.69
Lung103	Lung	tumor	17421.8	11.2	20943	79.45	25.63
Lung104	Lung	tumor	22585.4	10.6	27690	78.59	25.36
Lung105	Lung	tumor	22687	10.5	26383	82.3	26.55
Lung106	Lung	tumor	17855	10	24099	72.82	23.49
Lung107	Lung	tumor	26720.4	11.4	33552	83.09	26.81
Lung108	Lung	tumor	24153	11.2	29451	76.35	24.63
Lung109	Lung	tumor	20458.8	10	26336	64.33	20.76
Lung11	Lung	tumor	15270.2	9.7	20661	100.59	32.46
Lung110	Lung	tumor	21685.8	11.2	25035	100.07	32.29
Lung111	Lung	tumor	13351.4	11.2	25376	77.75	25.09
Lung112	Lung	tumor	6619.7	10.7	17253	97.68	31.51
Lung113	Lung	tumor	21220.7	11.3	27089	95.03	30.66
Lung114	Lung	tumor	3776.6	10.7	5571	72.83	23.5
Lung115	Lung	tumor	20240.3	10.2	24820	75.14	24.24
Lung116	Lung	tumor	22096.7	10.7	27293	86.32	27.85
Lung117	Lung	tumor	19095.8	11.4	23310	80.54	25.98
Lung118	Lung	tumor	18585.6	11	22868	92.91	29.98
Lung119	Lung	tumor	17861.4	11	19826	98.23	31.69
Lung120	Lung	tumor	10512.5	11	18436	78.05	25.18
Lung121	Lung	tumor	21645.6	11.1	26027	100.09	32.29
Lung15	Lung	tumor	12459.9	9.9	18520	91.87	29.64
Lung18	Lung	tumor	11892.1	9.4	22263	87.36	28.19
Lung19	Lung	tumor	16992.9	9.3	26457	80.77	26.06
Lung20	Lung	tumor	12843.9	9.6	16164	79.01	25.49
Lung23	Lung	tumor	23245.7	9.6	34372	93.56	30.18
Lung24	Lung	tumor	21858.8	9.9	29274	87.41	28.2
Lung25	Lung	tumor	24966.6	10.2	42525	85.03	27.43
Lung27	Lung	tumor	21875.2	10.4	33028	83.84	27.05
Lung28	Lung	tumor	14733.7	10.8	22314	92.08	29.71
Lung29	Lung	tumor	19582.2	10	36570	85.78	27.68
Lung30	Lung	tumor	18529.4	10.2	29259	90.09	29.07
Lung32	Lung	tumor	17513.2	9.9	31486	80.12	25.85
Lung34	Lung	tumor	8749.6	11.3	12535	76.87	24.8
Lung35	Lung	tumor	19643.3	11.1	21586	105.61	34.07
Lung36	Lung	tumor	11397.4	10.9	15011	81.54	26.31
Lung37	Lung	tumor	11565.9	10.8	15444	87.68	28.29
Lung38	Lung	tumor	20663.1	10.6	32507	80.69	26.03
Lung39	Lung	tumor	20343.5	9.6	27148	78.47	25.32
Lung40	Lung	tumor	5510.1	10.2	14205	101.62	32.79
Lung41	Lung	tumor	18231.2	9.6	27969	77.31	24.94
Lung42	Lung	tumor	16735.6	10.1	27996	90.22	29.11
Lung43	Lung	tumor	17346.9	10.3	29775	96.1	31.01
Lung44	Lung	tumor	19588.9	10.1	26793	105.2	33.94
Lung45	Lung	tumor	7300.8	10.1	9517	84.14	27.15
Lung46	Lung	tumor	17298.4	9.8	32710	73.07	23.58
Lung47	Lung	tumor	27605.3	9.8	40591	79.98	25.8
Lung48	Lung	tumor	20259.2	9.7	31875	77.23	24.92
Lung53	Lung	tumor	21229.1	11	24701	82.37	26.58
Lung54	Lung	tumor	22859.2	10.9	26493	76.03	24.53
Lung55	Lung	tumor	20697.1	9.8	33776	86.15	27.8
Lung56	Lung	tumor	13222.6	10.2	24201	80.8	26.07
Lung57	Lung	tumor	17559.5	11	19274	108.43	34.98
Lung58	Lung	tumor	16270.4	9.5	24353	86.12	27.79
Lung59	Lung	tumor	15438.9	10.3	30880	82.97	26.77
Lung60	Lung	tumor	24225.4	11	28000	84.07	27.12
Lung61	Lung	tumor	22688.3	11	26979	80.3	25.91
Lung62	Lung	tumor	21678.6	10.3	24697	101.5	32.75
Lung63	Lung	tumor	19903.9	10.3	24451	75.92	24.49
Lung64	Lung	tumor	16957.3	10.1	28797	91.16	29.41
Lung65	Lung	tumor	21237.3	11.1	24368	76.14	24.57
Lung66	Lung	tumor	17967.8	10	25560	89.97	29.03
Lung67	Lung	tumor	17172	10.5	20549	76.46	24.67
Lung68	Lung	tumor	16896.8	10.8	18897	98.96	31.93
Lung70	Lung	tumor	13565.4	9.6	23294	96.25	31.05
Lung74	Lung	tumor	28092.6	11	33559	97.29	31.39
Lung78	Lung	tumor	14416.9	11.2	15867	111.27	35.9
Lung79	Lung	tumor	20381.7	11.1	23984	99.66	32.15
Lung80	Lung	tumor	20458.1	10.6	24601	106.93	34.5
Lung81	Lung	tumor	21189.4	10.3	25047	77.19	24.91
Lung82	Lung	tumor	21634.5	10.2	24227	90.07	29.06
Lung83	Lung	tumor	18845.9	9.6	27843	88.17	28.45
Lung84	Lung	tumor	25072.6	10.3	30515	80.61	26.01
Lung85	Lung	tumor	22501.4	11.5	25572	97.7	31.52
Lung86	Lung	tumor	17261.4	11.1	19294	107.88	34.81
Lung87	Lung	tumor	16386.7	11	19716	103.82	33.5
Lung89	Lung	tumor	18076.8	10.8	20614	89.86	28.99
Lung90	Lung	tumor	8474.3	11.3	20365	103.15	33.28
Lung91	Lung	tumor	26610.6	10.9	32269	89.23	28.79
Lung92	Lung	tumor	20586.1	11.3	25763	91.26	29.45
Lung93	Lung	tumor	8565.2	10.6	16856	74.03	23.89
Lung94	Lung	tumor	14500.5	10.7	23291	79.09	25.52
Lung95	Lung	tumor	19544.6	11.1	22389	88.14	28.44
Lung97	Lung	tumor	20927.6	10.6	24476	76.01	24.52
Lung98	Lung	tumor	19677.1	10.6	23128	76.53	24.69
Lung99	Lung	tumor	23097.3	10.6	26615	77.47	24.99
Lung147	Lung	tumor	18638.7	12.2	22399	92.57	29.87
Lung148	Lung	tumor	17422.4	12.1	22262	90.82	29.3
Lung149	Lung	tumor	16224.7	12	21466	92.4	29.81
Lung152	Lung	tumor	14291.8	12.2	18338	95.91	30.94
Lung01	Lung	tumor	18969.9	9.3	23165	103.13	33.27
Lung02	Lung	tumor	24014.3	9.7	31490	83.04	26.79
Lung03	Lung	tumor	26397.6	9.6	33503	81.4	26.26
Lung05	Lung	tumor	24633.3	9.5	31996	80.52	25.98
Lung06	Lung	tumor	11295.7	9.1	15901	77.51	25.01
Lung08	Lung	tumor	11801.5	9	17383	85.21	27.49
Lung49C2	Lung	tumor	3337.1	10.8	4477	82.05	26.47
Lung71C1	Lung	tumor	6841.3	11.3	13735	98.54	31.79
Lung71C2	Lung	tumor	11707.2	10.4	26464	51.46	16.6
Lung96C1	Lung	tumor	21976.2	10.9	25427	88.97	28.7
Lung96C2	Lung	tumor	13664.9	9.2	15203	56.83	18.34
UCEC1	UCEC	blood	21576.3	14.6	25372	79.75	25.73
UCEC2	UCEC	blood	23605.9	14.6	27706	68.51	22.1
UCEC3	UCEC	blood	12975.3	15.2	20803	63.55	20.5
UCEC4	UCEC	blood	11908.5	16.1	22690	61.91	19.98
UCEC5	UCEC	blood	28790.8	19	35608	48.33	15.59
UCEC6	UCEC	blood	15888.3	16.9	20280	47.24	15.24
UCEC7	UCEC	blood	13194.8	16.6	22945	46.44	14.98
UCEC8	UCEC	blood	14025	18.1	23812	88.14	28.44
UCEC9	UCEC	blood	25956.6	18.5	29928	46	14.84
UCEC10	UCEC	blood	15179.2	16.6	20480	60.39	19.49
UCEC11	UCEC	blood	18806.5	18.8	23276	50.03	16.14
UCEC12	UCEC	blood	16919.7	18.5	22976	53.23	17.17
OV1	OV	blood	14259.5	14.4	22081	72.5	23.39
OV2	OV	blood	19600.4	14	23119	74.78	24.13
OV3	OV	blood	12661.9	14.4	20916	68.22	22.01
OV4	OV	blood	26091.1	15.2	31598	94.13	30.37
OV5	OV	blood	27646.1	14.9	35041	49.37	15.93
OV6	OV	blood	9160.9	14.4	22029	59	19.03
OV7	OV	blood	17599.7	14.7	20257	49.38	15.93
OV8	OV	blood	13113.8	16.1	22469	51.34	16.56
OV9	OV	blood	12520.4	16.8	21637	58.17	18.77
OV10	OV	blood	17407	17	24990	68.65	22.15
OV11	OV	blood	15112.7	16.1	24000	57.92	18.69
OV12	OV	blood	15727.4	18.4	28279	60.98	19.68
LC1	LC	blood	17830.7	14.6	26217	37.93	12.24
LC2	LC	blood	10727.7	14.4	18562	54.86	17.7
LC3	LC	blood	27112	14.8	31000	50.8	16.39
LC4	LC	blood	27838	14.7	32971	43.95	14.18
LC5	LC	blood	27170.4	15	30999	51.63	16.66
LC6	LC	blood	25803.3	15	29900	47.68	15.38
LC7	LC	blood	33463.4	15	40288	50.3	16.23
LC8	LC	blood	32173.9	15.1	37537	49.68	16.03
LC9	LC	blood	32892.9	15.2	39206	49.32	15.91
LC10	LC	blood	21431.5	17	25955	42.25	13.63
LC11	LC	blood	21473	17.4	24017	43.86	14.15
LC12	LC	blood	22024.8	17.4	25041	47.08	15.19
LC13	LC	blood	21447.3	17.4	23172	51.91	16.75
LC14	LC	blood	15765.6	15.9	21080	57.46	18.54
LC15	LC	blood	16656.8	16.5	26590	57.83	18.66
PAAD01	PAAD	blood	11862.8	12.2	19708	46.19	14.9
PAAD02	PAAD	blood	8878.1	13.7	16092	70.63	22.79
PAAD03	PAAD	blood	7797.2	13.6	15503	50.04	16.15
PAAD04	PAAD	blood	30087	14.6	35683	46.65	15.05
PAAD05	PAAD	blood	24960.6	15.1	30790	44.48	14.35
PAAD06	PAAD	blood	28801	15	33827	47.71	15.39
PAAD07	PAAD	blood	11233	14	20716	67.55	21.79
PAAD08	PAAD	blood	28023.6	15	32703	46.92	15.14
PAAD09	PAAD	blood	8042.7	15.1	19143	56.51	18.23
PAAD10	PAAD	blood	31352.7	15.2	40152	65.76	21.22
PAAD11	PAAD	blood	28609.8	13.8	33802	41.9	13.52
PAAD01zc	PAAD	blood	32247.9	14.9	37848	44.14	14.24
Pancrea01	PAAD	blood	29272.1	14.6	34907	47.87	15.44
Pancrea02	PAAD	blood	21198.3	14.7	28771	50.22	16.2
Pancrea03	PAAD	blood	30052	14.7	35753	42.57	13.74
Pancrea04	PAAD	blood	15052.9	12.1	22859	44.82	14.46
Pancrea05	PAAD	blood	23564.7	14.5	25894	46.36	14.96
Pancrea06	PAAD	blood	20371.8	17.1	21308	54.31	17.52
Pancrea07	PAAD	blood	22499.5	16.6	26931	47.33	15.27
Pancrea08	PAAD	blood	26202.3	16.7	32109	48.8	15.75
Pancrea09	PAAD	blood	16511.1	16.9	26620	69.92	22.56
Pancrea10	PAAD	blood	16658.4	17	26921	57.83	18.66
Pancrea11	PAAD	blood	18541.8	16.6	26342	52.18	16.84
Pancrea12	PAAD	blood	17336.5	16.4	24690	82.51	26.62
Pancrea13	PAAD	blood	17014.4	15.4	25939	61.95	19.99
Pancrea14	PAAD	blood	20092	19	20109	44.85	14.47
Pancrea15	PAAD	blood	21986.3	18.3	24312	53.16	17.15
Pancrea16	PAAD	blood	23267.3	18.2	27669	48.81	15.75
IC1	IC	blood	28258.1	14.9	32204	44.33	14.3
IC2	IC	blood	27149.8	14.6	30761	44.14	14.24
IC3	IC	blood	22730.2	18.2	32982	43.78	14.13
IC4	IC	blood	15984.7	17.8	25234	44.56	14.38
IC5	IC	blood	16507.7	17.6	23356	63.73	20.56
IC6	IC	blood	23224.4	17.5	26686	48.69	15.71
IC7	IC	blood	15733.4	17.1	20810	49.91	16.1
IC8	IC	blood	23512.5	17.1	29420	47.58	15.35
IC9	IC	blood	17765.6	17.1	20626	49.54	15.98
IC10	IC	blood	21801.7	17.1	24840	51.37	16.57
IC11	IC	blood	19236.4	17.6	21061	44.65	14.41
IC12	IC	blood	31726	15.2	37694	48.43	15.63
IC13	IC	blood	12374	15	29672	73.74	23.79
IC14	IC	blood	17519.1	15.1	21352	52.36	16.89
IC15	IC	blood	14626.1	18.1	25647	47.71	15.39
GBM2	GBM	blood	14348.7	12.1	18743	83.65	26.99
GBM3	GBM	blood	17874	11.6	22921	73.65	23.76
GBM4	GBM	blood	21071.6	13.5	24244	53.24	17.18
GBM6	GBM	blood	19016.9	14.1	24246	66.25	21.37
GBM9	GBM	blood	22668.6	14.3	29665	49.34	15.92
GBM12	GBM	blood	17645.2	13.2	25016	86.41	27.88
GBM13	GBM	blood	26055.2	12.7	30059	44.15	14.25
GBM14	GBM	blood	25744.8	14.2	29224	47.17	15.22
GBM15	GBM	blood	26449.6	13.8	30608	46.98	15.16
GBM16	GBM	blood	16579.2	12	22299	47.15	15.21
GBM17	GBM	blood	20284.4	12.2	28270	45.13	14.56
CCA1	CCA	blood	8430.4	12.3	14308	52.78	17.03
CCA2	CCA	blood	12576.9	12	23551	48.58	15.67
CCA3	CCA	blood	11042.2	12.2	20539	43.98	14.19
CCA4	CCA	blood	11303.7	12.2	20695	60.07	19.38
CCA5	CCA	blood	26904.9	14.5	30670	45.64	14.72
CCA6	CCA	blood	29246	15	34153	49.02	15.82
CCA7	CCA	blood	11864.3	12.3	20298	51.42	16.59
CCA8	CCA	blood	12932.5	13.4	22487	50.16	16.18
CCA9	CCA	blood	26036.2	14.1	29364	53.19	17.16
CCA10	CCA	blood	13094.8	13.5	22854	58.43	18.85
CCA11	CCA	blood	25542.3	15.3	31216	50.32	16.24
CCA12	CCA	blood	25543.2	15.2	28815	61.12	19.72
CCA13	CCA	blood	10568.4	12.1	11457	44.73	14.43
CCA14	CCA	blood	18380.5	11.7	36189	51.71	16.68
CCA15	CCA	blood	16497.7	17.2	20536	50.14	16.18
HCC1	HCC	blood	19825.7	12.4	24000	42.52	13.72
HCC2	HCC	blood	19362.2	12.4	23416	36.97	11.93
HCC3	HCC	blood	15179.2	12.5	17478	24.02	7.75
HCC14	HCC	blood	31528.3	15.1	35809	51.4	16.59
HCC15	HCC	blood	29069.4	14.9	33038	52.82	17.04
HCC16	HCC	blood	27768.5	15.2	31506	48.71	15.72
HCC17	HCC	blood	29329.7	14.7	33724	59.54	19.21
HCC18	HCC	blood	11612.3	14.7	21799	60.4	19.49
HCC19	HCC	blood	25916.2	15.3	30040	57.39	18.52
HCC20	HCC	blood	22716.2	17.3	32336	50.35	16.24
HCC21	HCC	blood	24199.4	17.2	30785	49.37	15.93
HCC22	HCC	blood	14409.4	14.2	22415	58.89	19
HCC10	HCC	blood	9899.4	11.5	13452	56.38	18.19
HCC12	HCC	blood	12353.8	10.4	20764	67.69	21.84
HCC13	HCC	blood	10143.5	12.1	19840	58.49	18.87
HCC8	HCC	blood	12444.2	11.6	20490	74.73	24.11
HCC9	HCC	blood	13702.4	11.7	21502	64.12	20.69
OSCC1	OSCC	blood	18815.1	14.2	23738	44.77	14.45
OSCC2	OSCC	blood	23082.6	14.8	30323	52.91	17.07
OSCC3	OSCC	blood	21456.6	15.1	28927	54.66	17.64
OSCC4	OSCC	blood	9248.3	12.4	18307	51.11	16.49
OSCC5	OSCC	blood	11569.7	12.7	20844	57.18	18.45
OSCC6	OSCC	blood	11013.4	12.4	20751	51.2	16.52
OSCC7	OSCC	blood	12410.9	12.7	21586	44.76	14.44
OSCC8	OSCC	blood	21071.4	14	22883	43.07	13.9
OSCC9	OSCC	blood	22101.3	13.9	25126	47.37	15.28
OSCC10	OSCC	blood	17677.1	13.3	19512	46.68	15.06
OSCC11	OSCC	blood	10963.2	12.3	19610	48.6	15.68
OSCC12	OSCC	blood	10699.3	12	17106	49.65	16.02
OSCC13	OSCC	blood	11600.5	12.3	20218	44.4	14.32
OSCC14	OSCC	blood	11579.3	12.3	19868	50.25	16.21
OSCC15	OSCC	blood	26247.9	14.1	31201	51.59	16.65
OSCC16	OSCC	blood	15977.6	12.3	18685	51.06	16.47
GC1	GC	blood	10032.6	14.1	18475	57.66	18.6
GC2	GC	blood	17810.6	13.6	25543	61.71	19.91
GC3	GC	blood	18874.9	12.1	22711	53.71	17.33
GC4	GC	blood	17757.6	12.2	21362	46.59	15.03
GC5	GC	blood	9874.7	12.9	18067	47.64	15.37
GC6	GC	blood	10760.1	13	19998	46.7	15.07
GC7	GC	blood	9569.6	12.8	19056	47.06	15.18
GC8	GC	blood	11810.3	13	20866	53.67	17.32
GC9	GC	blood	16584.5	15.4	20035	45.42	14.65
GC10	GC	blood	17603.4	17	20521	56.28	18.16
GC11	GC	blood	19334.6	18.5	28466	46.42	14.98
GC12	GC	blood	18124.8	18.6	25295	54.02	17.43
GC13	GC	blood	13069.7	18.1	24515	56.37	18.19
GC14	GC	blood	14334.1	18.4	20128	57.45	18.54
GC15	GC	blood	22162.5	18.3	31647	52.73	17.01
Lung04	Lung	blood	18382.2	9.5	26889	44.38	14.32
Lung07	Lung	blood	19271.5	9.4	23952	72.53	23.4
Lung09	Lung	blood	21219.3	9.6	31586	53.69	17.32
Lung10	Lung	blood	20927.9	9.4	30688	47.13	15.21
Lung11	Lung	blood	11862.1	9.1	16332	41.97	13.54
Lung12	Lung	blood	23135.5	9.3	32566	44.07	14.22
Lung13	Lung	blood	16298.8	11.2	18069	106.02	34.21
Lung14	Lung	blood	18202.4	10	29634	46.63	15.04
Lung15	Lung	blood	22828.9	10.1	33455	45.16	14.57
Lung16	Lung	blood	13843.2	11	14809	62.59	20.19
Lung17	Lung	blood	21407.4	9.6	31619	62.06	20.02
Lung18	Lung	blood	17929.5	9.8	25795	46.33	14.95
Lung19	Lung	blood	23040	9.4	32185	37.19	12
Lung20	Lung	blood	18761.5	9.7	27129	40.8	13.16
Lung21	Lung	blood	17928	9.1	23707	49	15.81
Lung22	Lung	blood	21097.5	11.6	25371	131.87	42.55
Lung23	Lung	blood	16137.8	9.9	18147	48.86	15.77
Lung24	Lung	blood	13689.1	9.4	19224	43.41	14
Lung25	Lung	blood	13866.7	9.7	20540	49.08	15.83
Lung26	Lung	blood	17875.6	9.7	24844	51.42	16.59
Lung27	Lung	blood	20386.5	10.6	29753	47.16	15.22
Lung28	Lung	blood	23565.9	10.7	32256	54.72	17.66
Lung29	Lung	blood	16195.3	10	24371	47.68	15.38
Lung30	Lung	blood	5833.4	10	8062	64.68	20.87
Lung31	Lung	blood	20922.3	10.3	29937	47.98	15.48
Lung32	Lung	blood	18267.8	10.1	26346	46.76	15.09
Lung33	Lung	blood	19259.6	9.7	30272	35.8	11.55
Lung34	Lung	blood	18206.5	10.1	26938	48.82	15.75
Lung35	Lung	blood	11587.8	10.9	17002	38.16	12.31
Lung36	Lung	blood	18826.2	9	29761	38.62	12.46
Lung37	Lung	blood	20444.1	10.6	32145	38.29	12.36
Lung38	Lung	blood	20911.7	10.9	33136	50.28	16.22
Lung39	Lung	blood	15605.6	10.1	20904	53.94	17.4
Lung40	Lung	blood	13571.2	9.8	19253	47.7	15.39
Lung41	Lung	blood	19499.6	10.2	31260	50.3	16.23
Lung42	Lung	blood	25803.6	10.2	36535	55	17.74
Lung43	Lung	blood	20669.5	9.9	33859	53.62	17.3
Lung44	Lung	blood	25593.6	9.4	37173	49.6	16
Lung45	Lung	blood	17750.4	10.4	30357	56.09	18.1
Lung46	Lung	blood	19716	10	27384	53.98	17.42
Lung47	Lung	blood	19085.7	10.3	27499	59.13	19.08
Lung48	Lung	blood	21342.9	9.7	31210	61.91	19.97
Lung49	Lung	blood	7405.5	10.7	16371	60.4	19.49
Lung50	Lung	blood	21003.3	10.8	24578	75.33	24.31
Lung51	Lung	blood	6706.6	10.4	11899	67.02	21.62
Lung52	Lung	blood	12573.6	11.2	25882	93.68	30.23
Lung53	Lung	blood	21459.6	10.4	26326	44.58	14.38
Lung54	Lung	blood	22241.8	11.5	25892	48.49	15.64
Lung55	Lung	blood	17234	10.1	29842	46.92	15.14
Lung56	Lung	blood	16508.3	10.1	26952	50.45	16.28
Lung57	Lung	blood	19042.8	11.1	21100	53.18	17.16
Lung58	Lung	blood	3876.5	11.6	4870	44.39	14.32
Lung59	Lung	blood	13264	9.5	28354	42.42	13.69
Lung60	Lung	blood	21068.7	10.4	24610	56.15	18.11
Lung61	Lung	blood	22806.2	11.3	28842	49.45	15.95
Lung62	Lung	blood	15054.4	10.6	25635	41.79	13.48
Lung63	Lung	blood	14665.2	11.2	15577	55.11	17.78
Lung64	Lung	blood	12840.2	8.9	25779	29.36	9.47
Lung65	Lung	blood	23512.2	10.1	31744	49.1	15.84
Lung66	Lung	blood	22177.3	10.9	26613	49.66	16.02
Lung67	Lung	blood	19358.1	11.3	23716	47.2	15.23
Lung68	Lung	blood	16427.5	10.6	20155	54.75	17.67
Lung70	Lung	blood	21480.9	9.6	34449	55.25	17.83
Lung71	Lung	blood	14449.3	10.4	21475	8.82	2.84
Lung72	Lung	blood	22540.1	10.1	28563	31.07	10.02
Lung73	Lung	blood	18875.5	10.1	24792	50.7	16.36
Lung74	Lung	blood	23583.3	11.1	30552	40.94	13.21
Lung75	Lung	blood	22914.1	11.1	29445	59.49	19.19
Lung76	Lung	blood	23610.5	11.1	30822	52.8	17.03
Lung77	Lung	blood	25674.9	11.1	33490	49.71	16.04
Lung78	Lung	blood	23515	10.7	31079	35.33	11.4
Lung79	Lung	blood	21389.5	10.4	28640	32.46	10.47
Lung80	Lung	blood	15492.6	11.8	16305	50.62	16.33
Lung81	Lung	blood	20837.9	11.4	23510	53.38	17.22
Lung82	Lung	blood	18953.9	10.6	21834	40.43	13.05
Lung83	Lung	blood	9744.4	11.7	16218	47.76	15.41
Lung84	Lung	blood	25164	11.8	29974	55.56	17.93
Lung85	Lung	blood	24001	11.6	28907	53.41	17.23
Lung86	Lung	blood	25441.1	11.1	29952	52.41	16.91
Lung87	Lung	blood	18566.4	11.1	24091	49.76	16.05
Lung88	Lung	blood	8819.5	10.2	16682	61.37	19.8
Lung89	Lung	blood	18478.6	10.4	22673	19.65	6.34
Lung90	Lung	blood	14013.5	10.3	18487	34.58	11.16
Lung91	Lung	blood	24212.6	11.3	29885	50.1	16.16
Lung92	Lung	blood	20016.5	11.4	24605	52.46	16.93
Lung93	Lung	blood	24624.7	10.5	29089	54.22	17.49
Lung94	Lung	blood	7706.8	11.2	17162	37.73	12.17
Lung95	Lung	blood	14013.5	10.3	18487	34.58	11.16
Lung96	Lung	blood	18840.6	10.2	22433	36.84	11.89
Lung97	Lung	blood	16788.5	11.7	17802	54.31	17.52
Lung98	Lung	blood	15517	11	17675	60.26	19.44
Lung99	Lung	blood	14984.2	10.2	17160	39.28	12.67
Lung100	Lung	blood	23842.7	11.4	28451	52.2	16.84
Lung101	Lung	blood	10400.7	11.6	15832	46.54	15.02
Lung102	Lung	blood	13494.7	11.4	17404	49.81	16.07
Lung103	Lung	blood	17056.7	12.1	22502	48.69	15.71
Lung104	Lung	blood	15150.8	10.5	19517	34.97	11.28
Lung105	Lung	blood	16217	9.9	26205	55.31	17.85
Lung106	Lung	blood	15295.8	11.9	20645	45.59	14.71
Lung107	Lung	blood	26197.8	11.4	33803	41.16	13.28
Lung108	Lung	blood	11070	10.4	23373	39.92	12.88
Lung109	Lung	blood	26023.4	11.2	33231	42.64	13.76
Lung110	Lung	blood	22518.9	10.8	27747	58.77	18.96
Lung111	Lung	blood	11913.6	11.2	15947	42.4	13.68
Lung112	Lung	blood	19339.1	11.7	21751	53.1	17.13
Lung113	Lung	blood	16449.9	11.5	20627	51.17	16.51
Lung114	Lung	blood	20440.7	11.6	23724	49.43	15.95
Lung115	Lung	blood	9877	10.1	19027	37.75	12.18
Lung116	Lung	blood	16574.2	10.3	26308	39.21	12.65
Lung117	Lung	blood	21200.5	10.6	26422	43.88	14.16
Lung118	Lung	blood	23060.1	10.6	28924	37.5	12.1
Lung119	Lung	blood	15903.9	11.6	20184	46.2	14.9
Lung120	Lung	blood	11023.7	11.8	16029	39.09	12.61
Lung121	Lung	blood	16582.6	11	18658	29.76	9.6
Lung126	Lung	blood	18795.5	10.7	22494	48.82	15.75
Lung127	Lung	blood	18193.6	10.6	20461	64.03	20.66
Lung128	Lung	blood	16797	11.4	19168	49.37	15.93
Lung129	Lung	blood	20416.1	10.6	23012	43.11	13.91
Lung130	Lung	blood	19883.9	10.6	21870	37.8	12.2
Lung131	Lung	blood	13725.6	11.5	15836	45.12	14.56
Lung132	Lung	blood	8310.1	11.7	13032	46.72	15.07
Lung133	Lung	blood	9641.9	11.3	19795	47.96	15.47
Lung134	Lung	blood	8462.3	11.3	17095	46.22	14.91
Lung135	Lung	blood	9037	11.3	20742	48.33	15.59
Lung136	Lung	blood	8951.8	10.6	18544	53.89	17.39
Lung137	Lung	blood	7537.3	11.5	18446	46.72	15.07
Lung139	Lung	blood	10305.3	11.4	17840	49.15	15.86
Lung140	Lung	blood	18180.3	10.3	21755	39.19	12.64
Lung141	Lung	blood	8645.3	11.5	20490	46.7	15.07
Lung142	Lung	blood	20369.4	12.2	26508	49.25	15.89
Lung143	Lung	blood	21916.3	12.4	26538	49.24	15.89
Lung144	Lung	blood	22441.6	12.4	29058	52.2	16.84
Lung145	Lung	blood	18641.5	12.2	22849	52.88	17.06
Lung146	Lung	blood	19241.5	12.3	24085	49.58	16
Lung147	Lung	blood	18577.3	12.1	23624	47.18	15.22
Lung148	Lung	blood	14022.8	12.1	16924	53.45	17.25
Lung149	Lung	blood	16459.7	12.1	20255	50.13	16.17
Lung152	Lung	blood	13566.5	12	20345	47.04	15.18
Lung01	Lung	blood	18089.6	9.2	21907	48.02	15.49
Lung02	Lung	blood	22054.8	9.7	27063	59.66	19.25
Lung03	Lung	blood	19681	9.3	25267	44.93	14.5
Lung05	Lung	blood	22470.3	9.7	28768	75.16	24.25
Lung08	Lung	blood	19482.9	9.7	24010	66.85	21.57
Lung06	Lung	blood	19191.8	9.6	25788	54.03	17.43
