## Supplementary material for "Somatic repetitive element insertions Define New Biomarkers in Pan-cancer genome": Table S3

### Sheet: Table S3
Table S3. Overview of RNA sequencing datasets generated for 89 LUAD samples.
This table provides a summary of the RNA sequencing data generated for 89 LUAD samples. Each sample's sequencing information is reported in a single row. Column A lists the sample ID ; Column B indicates the cancer type; Columns C shows the total number of reads(sum counts of Reads1 and Reads2); Column D indicates the rate of total reads successfully aligned to the reference genome.
Sample ID	Cancer Type	Total counts	Mapping rate
Lung01	LUAD	82447948	0.9639
Lung02	LUAD	108774254	0.9625
Lung03	LUAD	81401658	0.9721
Lung04	LUAD	67902934	0.9395
Lung05	LUAD	81422458	0.969
Lung06	LUAD	95210808	0.9768
Lung07	LUAD	76389020	0.9714
Lung08	LUAD	88897778	0.9649
Lung09	LUAD	113127460	0.9668
Lung10	LUAD	84469246	0.9518
Lung12	LUAD	96987314	0.9678
Lung13	LUAD	95886854	0.9671
Lung14	LUAD	104415358	0.968
Lung15	LUAD	122097828	0.9699
Lung17	LUAD	80538982	0.9449
Lung18	LUAD	78867276	0.9513
Lung19	LUAD	97364956	0.9638
Lung20	LUAD	93864044	0.9698
Lung21	LUAD	99602222	0.9599
Lung25	LUAD	101870668	0.9666
Lung26	LUAD	75130188	0.9673
Lung28	LUAD	135295538	0.9649
Lung33	LUAD	102685674	0.9698
Lung35	LUAD	114606018	0.9566
Lung47	LUAD	121239998	0.961
Lung53	LUAD	100406172	0.9627
Lung54	LUAD	100743698	0.9432
Lung55	LUAD	104993792	0.9669
Lung56	LUAD	89408830	0.9645
Lung57	LUAD	165585334	0.9613
Lung58	LUAD	95727238	0.9516
Lung59	LUAD	88236914	0.9414
Lung60	LUAD	98173142	0.9505
Lung61	LUAD	114544254	0.9613
Lung62	LUAD	27461354	0.9589
Lung63	LUAD	101709124	0.9543
Lung64	LUAD	96048560	0.9602
Lung65	LUAD	100488602	0.9488
Lung66	LUAD	85407060	0.9561
Lung67	LUAD	119310612	0.9182
Lung68	LUAD	125931964	0.9646
Lung69	LUAD	111355702	0.9646
Lung70	LUAD	80613410	0.9039
Lung72	LUAD	170650952	0.9677
Lung73	LUAD	130181660	0.9713
Lung74	LUAD	141679134	0.973
Lung75	LUAD	131228408	0.97
Lung76	LUAD	105763226	0.97
Lung77	LUAD	109863234	0.9748
Lung78	LUAD	107380950	0.9705
Lung79	LUAD	145280236	0.9691
Lung80	LUAD	153500966	0.973
Lung81	LUAD	122521038	0.9729
Lung82	LUAD	138375242	0.9722
Lung83	LUAD	109639722	0.9709
Lung84	LUAD	151226190	0.9724
Lung85	LUAD	126327506	0.9706
Lung86	LUAD	138278680	0.9684
Lung87	LUAD	121253762	0.9726
Lung89	LUAD	117868314	0.9746
Lung90	LUAD	115992046	0.9751
Lung91	LUAD	107961158	0.9654
Lung92	LUAD	105953966	0.9715
Lung93	LUAD	104512312	0.9629
Lung94	LUAD	101775564	0.9632
Lung95	LUAD	121746130	0.9684
Lung96C1	LUAD	116930534	0.966
Lung96C2	LUAD	111505940	0.9737
Lung97	LUAD	147124704	0.974
Lung98	LUAD	106735560	0.9619
Lung99	LUAD	125282136	0.9759
Lung101	LUAD	107633698	0.9702
Lung102	LUAD	127574040	0.9639
Lung103	LUAD	179760790	0.9695
Lung105	LUAD	134586112	0.9686
Lung111	LUAD	146902142	0.9605
Lung112	LUAD	139435958	0.9611
Lung113	LUAD	112214188	0.9602
Lung114	LUAD	146076058	0.9653
Lung115	LUAD	109791956	0.9646
Lung116	LUAD	109880790	0.9728
Lung117	LUAD	135563208	0.9704
Lung119	LUAD	116998340	0.9696
Lung120	LUAD	124857292	0.9696
Lung121	LUAD	129718632	0.9744
Lung122	LUAD	106920864	0.9639
Lung123	LUAD	113621774	0.9681
Lung124	LUAD	110847254	0.9633
Lung125	LUAD	108775864	0.9577
