## Supplementary material for "Somatic repetitive element insertions Define New Biomarkers in Pan-cancer genome": Table S6

### Sheet: Table S6
Table S6. The Differentially Expressed Genes between high-burden LUAD samples and other LUAD samples.
Column A indicates the Ensembl Gene ID for each differentially expressed gene (DEG); Column B represents the official gene symbol for each DEG; column C represents the p-value obtained from Wilcoxon rank test; column D represents the magnitude of change in gene expression levels between the compared conditions or groups.
ENSG	Gene Name	p-value	FC
ENSG00000259132	ENSG00000259132	0.00652846264334131	0.229265024176974
ENSG00000251807	RNA, U6 small nuclear 202, pseudogene(RNU6-202P)	0.0094198560094147	7.9494930846963
ENSG00000188211	natural killer cell cytotoxicity receptor 3 ligand 1(NCR3LG1)	0.0101678788956422	4.48567034323161
ENSG00000119048	ubiquitin conjugating enzyme E2 B(UBE2B)	0.0101678788956422	2.64568748211906
ENSG00000173875	zinc finger protein 791(ZNF791)	0.0106601868059286	0.476864075473253
ENSG00000257529	RPL36A-HNRNPH2 readthrough(RPL36A-HNRNPH2)	0.0117086082125393	14.3492787389109
ENSG00000225806	ENSG00000225806	0.0147406088893142	6.58819668740492
ENSG00000258655	ARHGAP5-AS1	0.0147406088893142	2.88932224874484
ENSG00000161960	eukaryotic translation initiation factor 4A1(EIF4A1)	0.0161350800268652	2.19484925610098
ENSG00000283204	microRNA 4434(MIR4434)	0.0180020332536517	4.34851148022465
ENSG00000284184	microRNA 6506(MIR6506)	0.0184441345671472	5.87724330018696
ENSG00000007038	serine protease 21(PRSS21)	0.019275041506665	21.5043251061488
ENSG00000207112	small nucleolar RNA, H/ACA box 25(SNORA25)	0.0192753373201332	5.47852470131878
ENSG00000284336	microRNA 2277(MIR2277)	0.0201397077579739	138.35292743956
ENSG00000207776	microRNA 551a(MIR551A)	0.0209579258978002	0.429184532858629
ENSG00000155189	1-acylglycerol-3-phosphate O-acyltransferase 5(AGPAT5)	0.0210373925627283	2.38066696090008
ENSG00000244687	ubiquitin conjugating enzyme E2 V1(UBE2V1)	0.0210373925627283	2.28694365677529
ENSG00000252213	small nucleolar RNA, H/ACA box 74D(SNORA74D)	0.0216008859303726	3.78027096223887
ENSG00000202093	Small Nucleolar RNA, C/D Box 58C (SNORD58C)	0.021969418842976	179.774771620473
ENSG00000113048	mitochondrial ribosomal protein S27(MRPS27)	0.0219697434241632	2.1948563297025
ENSG00000089818	NECAP endocytosis associated 1(NECAP1)	0.0229378379356655	2.16980451127781
ENSG00000255730	ENSG00000255730	0.0239413963963419	42.2518526953338
ENSG00000182732	regulator of G protein signaling 6(RGS6)	0.023942775356782	20.8889205028094
ENSG00000164172	molybdenum cofactor synthesis 2(MOCS2)	0.0249856765346628	2.0631644176313
ENSG00000198804	mitochondrially encoded cytochrome c oxidase I(MT-CO1)	0.0249856765346628	2.55316452342039
ENSG00000156795	N-terminal glutamine amidase 1(NTAQ1)	0.0249856765346628	2.67550688833148
ENSG00000224578	heterogeneous nuclear ribonucleoprotein A1 like 3(HNRNPA1L3)	0.0249856765346628	2.28773510229941
ENSG00000263741	microRNA 548as(MIR548AS)	0.0258245104830219	0.119150526997951
ENSG00000173812	eukaryotic translation initiation factor 1(EIF1)	0.0260676837987939	2.34326523803763
ENSG00000103121	C-X9-C motif containing 2(CMC2)	0.0260676837987939	2.32682362298494
ENSG00000227117	HORMAD2 and MTMR3 antisense RNA 1(HORMAD2-AS1)	0.0282994737652332	29.8879733721921
ENSG00000133678	transmembrane protein 254(TMEM254)	0.0283536924899066	2.29978415534165
ENSG00000169902	tyrosylprotein sulfotransferase 1(TPST1)	0.0283536924899066	2.18061847018245
ENSG00000263798	ENSG00000263798	0.0284646880099845	31.2061500574709
ENSG00000247498	GPRC5D and HEBP1 antisense RNA 1(GPRC5D-AS1)	0.029560084648889	3.36870283292868
ENSG00000131467	proteasome activator subunit 3(PSME3)	0.029560084648889	2.65277878188059
ENSG00000171714	anoctamin 5(ANO5)	0.029560084648889	4.07629969535163
ENSG00000108671	proteasome 26S subunit, non-ATPase 11(PSMD11)	0.0308103639469036	2.46875917388392
ENSG00000148187	mitochondrial ribosome recycling factor(MRRF)	0.0308103639469036	3.17469882045041
ENSG00000072364	ALF transcription elongation factor 4(AFF4)	0.0321057775511781	2.00226433152131
ENSG00000135698	M-phase phosphoprotein 6(MPHOSPH6)	0.0321057775511781	2.39090895382494
ENSG00000264314	microRNA 548at(MIR548AT)	0.0328726261480677	2.85779250695421
ENSG00000115295	CAP-Gly domain containing linker protein family member 4(CLIP4)	0.0334475928711081	2.75282462061307
ENSG00000070756	poly(A) binding protein cytoplasmic 1(PABPC1)	0.0334475928711081	2.84561863790248
ENSG00000185088	ribosomal protein S27 like(RPS27L)	0.0334475928711081	2.02434883589592
ENSG00000117533	vesicle associated membrane protein 4(VAMP4)	0.0334475928711081	2.09212423118769
ENSG00000270055	ENSG00000270055	0.0334475928711081	2.48403913094217
ENSG00000189180	zinc finger protein 33A(ZNF33A)	0.0334475928711081	2.0136847265248
ENSG00000149196	heat shock protein nuclear import factor hikeshi(HIKESHI)	0.0334475928711081	2.1480185028579
ENSG00000261799	ENSG00000261799	0.0334475928711081	2.53581347522432
ENSG00000149089	APAF1 interacting protein(APIP)	0.034837097242558	2.88797820096549
ENSG00000146938	neuroligin 4 X-linked(NLGN4X)	0.034837097242558	10.7952283043458
ENSG00000118804	starch binding domain 1(STBD1)	0.034837097242558	2.54455971029118
ENSG00000182993	chromosome 12 open reading frame 60(C12orf60)	0.036275140604589	2.51811056308625
ENSG00000154359	LON peptidase N-terminal domain and ring finger 1(LONRF1)	0.0362755975789803	2.74437533114943
ENSG00000136938	acidic nuclear phosphoprotein 32 family member B(ANP32B)	0.0362755975789803	2.36911985258466
ENSG00000166889	PAT1 homolog 1, processing body mRNA decay factor(PATL1)	0.0362755975789803	2.36790202611709
ENSG00000084463	WW domain binding protein 11(WBP11)	0.0362755975789803	2.19902603989703
ENSG00000201957	small nucleolar RNA SNORA25(LOC124900560)	0.037308619015925	5.91483922418479
ENSG00000157107	FCH and mu domain containing endocytic adaptor 2(FCHO2)	0.0377644199886498	2.04375632116513
ENSG00000151743	antagonist of mitotic exit network 1 homolog(AMN1)	0.0377644199886498	2.34548130306981
ENSG00000168152	THAP domain containing 9(THAP9)	0.0377644199886498	2.30126288609156
ENSG00000183484	G protein-coupled receptor 132(GPR132)	0.0377644199886498	0.484694192992081
ENSG00000185862	ecotropic viral integration site 2B(EVI2B)	0.0377644199886498	3.48168269340719
ENSG00000188158	NHS actin remodeling regulator(NHS)	0.0377644199886498	2.44396794265501
ENSG00000264063	ENSG00000264063	0.0377644199886498	8.15852182096287
ENSG00000091164	thioredoxin like 1(TXNL1)	0.0377644199886498	2.63787976840848
ENSG00000138668	heterogeneous nuclear ribonucleoprotein D(HNRNPD)	0.0377644199886498	2.10315375964583
ENSG00000207444	small nucleolar RNA, C/D box 56B(SNORD56B)	0.0385382180415325	4.66122333797274
ENSG00000267886	ENSG00000267886	0.0389729786049595	0.463739606873549
ENSG00000145741	basic transcription factor 3(BTF3)	0.039304909357337	2.09231858101482
ENSG00000113356	RNA polymerase III subunit G(POLR3G)	0.039304909357337	3.03956359474623
ENSG00000124193	serine and arginine rich splicing factor 6(SRSF6)	0.039304909357337	2.02214907608938
ENSG00000177879	adaptor related protein complex 3 subunit sigma 1(AP3S1)	0.039304909357337	2.22732248487597
ENSG00000109534	GAR1 ribonucleoprotein(GAR1)	0.0408984288957805	2.11196421760571
ENSG00000219410	ENSG00000219410	0.0408984288957805	2.40996715747787
ENSG00000203930	long intergenic non-protein coding RNA 632(LINC00632)	0.0408984288957805	2.35117496803145
ENSG00000145919	biorientation of chromosomes in cell division 1(BOD1)	0.0408984288957805	2.02833387960147
ENSG00000104695	protein phosphatase 2 catalytic subunit beta(PPP2CB)	0.0408984288957805	2.15919930622831
ENSG00000265520	microRNA 548v(MIR548V)	0.0417655089772713	5.16754122699015
ENSG00000139144	phosphatidylinositol-4-phosphate 3-kinase catalytic subunit type 2 gamma(PIK3C2G)	0.0425357169395606	58.5253850711968
ENSG00000278845	mitochondrial ribosomal protein L45(MRPL45)	0.0425463596513517	2.30476158020354
ENSG00000163798	solute carrier family 4 member 1 adaptor protein(SLC4A1AP)	0.0425463596513517	2.15871028275926
ENSG00000170515	proliferation-associated 2G4(PA2G4)	0.0425463596513517	2.38380781502208
ENSG00000103591	alpha and gamma adaptin binding protein(AAGAB)	0.0425463596513517	2.0159380924132
ENSG00000168564	CDKN2A interacting protein(CDKN2AIP)	0.0425463596513517	2.15801178194436
ENSG00000074706	interaction protein for cytohesin exchange factors 1(IPCEF1)	0.0425463596513517	2.24756011786046
ENSG00000213585	voltage dependent anion channel 1(VDAC1)	0.0425463596513517	2.73848793282529
ENSG00000273437	ENSG00000273437	0.0442495803222238	2.25675369430808
ENSG00000163565	interferon gamma inducible protein 16(IFI16)	0.0442500999833443	2.29042838820356
ENSG00000141076	UTP4 small subunit processome component(UTP4)	0.0442500999833443	2.60411695972727
ENSG00000073737	dehydrogenase/reductase 9(DHRS9)	0.0442500999833443	4.50010471073755
ENSG00000277437	ENSG00000277437	0.0442500999833443	8.48799239070042
ENSG00000122958	VPS26 retromer complex component A(VPS26A)	0.0442500999833443	2.31768134707488
ENSG00000161654	LSM12 homolog(LSM12)	0.0442500999833443	2.30532428765059
ENSG00000088876	zinc finger protein 343(ZNF343)	0.0442500999833443	2.4135181867625
ENSG00000283000	Long Intergenic Non-Protein Coding RNA 2635 (LINC02635)	0.0460004120580972	8.73273397370292
ENSG00000067955	core-binding factor subunit beta(CBFB)	0.0460110650013616	2.70493323645136
ENSG00000164211	StAR related lipid transfer domain containing 4(STARD4)	0.0460110650013616	2.33598429201772
ENSG00000140307	general transcription factor IIA subunit 2(GTF2A2)	0.0460110650013616	2.05139523193409
ENSG00000228775	WEE2 antisense RNA 1(WEE2-AS1)	0.0460110650013616	2.44568154773078
ENSG00000100814	cyclin B1 interacting protein 1(CCNB1IP1)	0.0460110650013616	2.40051231977118
ENSG00000062194	GC-rich promoter binding protein 1(GPBP1)	0.0460110650013616	2.02592452892105
ENSG00000274978	RNA, U11 small nuclear(RNU11)	0.0477848431672504	57.716479466587
ENSG00000262209	protocadherin gamma subfamily B, 3(PCDHGB3)	0.0478285027798545	3.57109875529631
ENSG00000257390	ENSG00000257390	0.0478285027798545	21.5084777603855
ENSG00000157064	nicotinamide nucleotide adenylyltransferase 2(NMNAT2)	0.0478301401678637	5.62369177863336
ENSG00000158480	spermatogenesis associated 2(SPATA2)	0.0478306859663156	2.01110551221303
ENSG00000178700	dihydrofolate reductase 2(DHFR2)	0.0478306859663156	2.03609586835421
ENSG00000166913	tyrosine 3-monooxygenase/tryptophan 5-monooxygenase activation protein beta(YWHAB)	0.0478306859663156	2.91822913978835
ENSG00000111726	cytidine monophosphate N-acetylneuraminic acid synthetase(CMAS)	0.0478306859663156	2.68038949032097
ENSG00000115919	kynureninase(KYNU)	0.0478306859663156	3.80754074032783
ENSG00000105926	protein associated with LIN7 2, MAGUK p55 family member(PALS2)	0.0478306859663156	2.05724256112474
ENSG00000274227	ENSG00000274227	0.0478306859663156	3.21853736485474
ENSG00000164024	methionyl aminopeptidase 1(METAP1)	0.0478306859663156	2.07287689842051
ENSG00000120727	poly(A) binding protein interacting protein 2(PAIP2)	0.0478306859663156	2.07218810120482
ENSG00000175193	presenilin associated rhomboid like(PARL)	0.0478306859663156	3.04219402927063
ENSG00000104756	potassium channel tetramerization domain containing 9(KCTD9)	0.0478306859663156	2.04286440287154
ENSG00000262526	ENSG00000262526	0.0496612157497909	3.03674019352269
ENSG00000260537	DEAD-box helicase 19B(DDX19B)	0.0496886066950638	7.21549158424693
ENSG00000207047	small nucleolar RNA, C/D box 51(SNORD51)	0.0497048189823457	12.0664822234985
ENSG00000259225	long intergenic non-protein coding RNA 2345(LINC02345)	0.0497081733711102	10.031094874484
ENSG00000165629	ATP synthase F1 subunit gamma(ATP5F1C)	0.049710409653599	2.05076314162265
ENSG00000213468	firre intergenic repeating RNA element(FIRRE)	0.049710409653599	6.61953710647455
ENSG00000167272	POP5 homolog, ribonuclease P/MRP subunit(POP5)	0.049710409653599	2.14138763988374
ENSG00000130066	spermidine/spermine N1-acetyltransferase 1(SAT1)	0.049710409653599	2.35844479036266
ENSG00000052795	folliculin interacting protein 2(FNIP2)	0.049710409653599	2.00211381203695
ENSG00000108561	complement C1q binding protein(C1QBP)	0.049710409653599	2.58437716752186
ENSG00000130312	mitochondrial ribosomal protein L34(MRPL34)	0.049710409653599	2.6622734737579
ENSG00000287978	ENSG00000287978	0.049710409653599	3.48796176310105
ENSG00000145780	fem-1 homolog C(FEM1C)	0.049710409653599	2.07323492803575
ENSG00000199744	small nucleolar RNA, C/D box 36A(SNORD36A)	0.049710409653599	14.8700906271738
ENSG00000139537	coiled-coil domain containing 65(CCDC65)	0.049710409653599	3.15329548213021
ENSG00000105193	ribosomal protein S16(RPS16)	0.049710409653599	2.52375461090836
