## Supplementary material for "Somatic repetitive element insertions Define New Biomarkers in Pan-cancer genome": Table S7

### Sheet: Table S7
Table S7. The enrichment of somatic TRIs and TEIs in subtelomeric regions.
This table contains the enrichment information of somatic TRI and somatic TEI in subtelomere and distal region of each arms of chromosome. Column A shows the arm id of chromosome; Column B shows the fold change of TRI R(O/E) value between subtelomere TRIs and distal TRIs; Column C show the R(O/E) value of TRI in subtelomere region; Columns D shows the R(O/E) value of TRI in distal region; Column …
chromID	TRI_foldchange	TRI_subtelomere	TRI_Distal	TEI_foldchange	TEI_subtelomere	TEI_Distal
chr10p	4.431818181818182	2.727272727272727	0.6153846153846154	1.3822434875066454	3.6363636363636362	2.6307692307692307
chr10q	6.137472283813747	2.909090909090909	0.47398843930635837	1.7789203084832905	4	2.2485549132947975
chr11p	7.465631929046563	3.3636363636363638	0.45054945054945056	1.8622589531680442	4.7272727272727275	2.5384615384615383
chr11q	2.384349827387802	1.2727272727272727	0.5337837837837838	0.597979797979798	1.2727272727272727	2.1283783783783785
chr12p	2.0689655172413794	1.0909090909090908	0.5272727272727272	1.0273972602739725	2.727272727272727	2.6545454545454548
chr12q	5.664335664335665	3.272727272727273	0.5777777777777777	1.591475855815008	3.5454545454545454	2.227777777777778
chr13q	8.089887640449438	4	0.49444444444444446	0.7002457002457002	1.7272727272727273	2.466666666666667
chr14q	3.711111111111111	2	0.5389221556886228	0.8246913580246914	2	2.4251497005988023
chr15q	2.5662337662337666	1.1818181818181819	0.4605263157894737	1.3818181818181818	3.090909090909091	2.236842105263158
chr16p	4.183636363636364	3.5454545454545454	0.847457627118644	1.811559301625527	4.636363636363637	2.559322033898305
chr16q	9.393939393939394	3.6363636363636362	0.3870967741935484	1.9010220548682089	3.4545454545454546	1.8172043010752688
chr17p	6.669856459330143	3.727272727272727	0.5588235294117647	1.3821138211382114	5	3.6176470588235294
chr17q	10.559090909090909	4.181818181818182	0.39603960396039606	1.9412987012987013	3.3636363636363638	1.7326732673267327
chr18p	1.4132231404958677	0.8181818181818182	0.5789473684210527	1.4202020202020205	3.3636363636363638	2.3684210526315788
chr18q	10.34816247582205	4.545454545454546	0.4392523364485981	0.8214141414141415	1.7272727272727273	2.102803738317757
chr19p	6.246753246753247	8.272727272727273	1.3243243243243243	1.2937062937062938	5	3.864864864864865
chr19q	3.125	2	0.64	1.9421487603305783	4.2727272727272725	2.2
chr1p	9.461342395921834	4.363636363636363	0.46120689655172414	2.5924242424242423	5.363636363636363	2.0689655172413794
chr1q	3.9195804195804196	1.7272727272727273	0.4406779661016949	2.4339190221543165	4.909090909090909	2.016949152542373
chr20p	1.9251336898395723	0.8181818181818182	0.425	1.487603305785124	3.272727272727273	2.2
chr20q	4.174242424242424	2.6363636363636362	0.631578947368421	0.9032527105921602	1.7272727272727273	1.912280701754386
chr21p	0	0	0.2	0.07867132867132867	1.6363636363636365	20.8
chr21q	5.417355371900826	4.181818181818182	0.7719298245614035	0.6259914582062233	1.6363636363636365	2.6140350877192984
chr22p	0	0	0.4375	0	0	9.1875
chr22q	4.808080808080808	3.090909090909091	0.6428571428571429	0.7231404958677686	2.272727272727273	3.142857142857143
chr2p	9.297297297297298	4	0.43023255813953487	2.023996308260268	4.636363636363637	2.2906976744186047
chr2q	8.074445239799571	3.6363636363636362	0.450354609929078	1.687803299902944	3.3636363636363638	1.9929078014184398
chr3p	2.192513368983957	0.9090909090909091	0.4146341463414634	1.2077196546470288	2.6363636363636362	2.182926829268293
chr3q	4.556962025316455	1.8181818181818181	0.398989898989899	1.7805755395683454	5	2.808080808080808
chr4p	4.2281303602058316	2.6363636363636362	0.6235294117647059	1.378112333526346	2.5454545454545454	1.8470588235294119
chr4q	5.029818181818182	2.3636363636363638	0.4699248120300752	1.5058275058275057	3.090909090909091	2.0526315789473686
chr5p	6.694214876033058	3.6363636363636362	0.5432098765432098	1.388870915561307	4.818181818181818	3.4691358024691357
chr5q	5.05050505050505	2.3636363636363638	0.468	3.51502311248074	6.636363636363637	1.888
chr6p	2.8740031897926634	1.5454545454545454	0.5377358490566038	0.6792150580696836	2.909090909090909	4.283018867924528
chr6q	9.512310606060606	4.454545454545454	0.4682926829268293	1.4645472405786748	3.6363636363636362	2.4829268292682927
chr7p	10.340909090909092	4.7272727272727275	0.45714285714285713	1.3139492086860507	3.090909090909091	2.3523809523809525
chr7q	13.26697353279632	5.7272727272727275	0.43169398907103823	1.4437869822485205	4	2.7704918032786887
chr8p	8.292383292383292	4.090909090909091	0.49333333333333335	1.644100580270793	3.090909090909091	1.88
chr8q	9.985795454545453	3.4545454545454546	0.34594594594594597	1.1262175324675323	2.727272727272727	2.4216216216216218
chr9p	1.2904040404040404	0.6363636363636364	0.4931506849315068	0.6359848484848485	2.090909090909091	3.287671232876712
chr9q	8.530961791831357	3.3636363636363638	0.3942857142857143	1.2836185819070904	3	2.337142857142857
chrXp	1.696969696969697	0.7272727272727273	0.42857142857142855	2.2495657209033006	3.3636363636363638	1.4952380952380953
chrXq	1.421859039836568	0.7272727272727273	0.5114942528735632	0.44114451285766026	0.6363636363636364	1.4425287356321839
