## Supplementary material for "Somatic repetitive element insertions Define New Biomarkers in Pan-cancer genome": Table S10

### Sheet: Table S10
Table S10. wilcox-test of CpG dinucleotide counts between somatic sequences to their germline counterparts
This table presents the results of a Wilcoxon test comparing the CpG dinucleotide counts in somatic sequences from high-frequency TRI windows (with a frequency >10) to those in the corresponding germline sequences. Column A denotes the position of each window, while Column B shows the p-values obtained from the Wilcoxon test. Column C reports the values after FDR correction of all p-values, and C…
Window	p-value	FDR	Log2FoldChange
chr19:877640-878585	3.814697265625e-06	0.000246951454564145	1.13890555985726
chr8:9771514-9771723	3.814697265625e-06	0.000246951454564145	2.05816302555814
chr3:152694854-152694903	6.27625527233152e-06	0.000385989699248388	2.72698150559358
chr19:21574567-21574589	7.62939453125e-06	0.000446864536830357	1.74176658043003
chr12:132950447-132950537	1.52587890625e-05	0.000782012939453125	1.38781603054382
chr19:434034-434059	1.52587890625e-05	0.000782012939453125	1.53220544118724
chr19:8908162-8908383	1.52587890625e-05	0.000782012939453125	3.19793937761191
chr4:45024469-45024563	2.12161319652891e-05	0.00104383369269222	1.06904164442965
chr7:155891330-155891453	3.0517578125e-05	0.00144371619591346	2.40880554556733
chr22:38988617-38988755	6.103515625e-05	0.00242171748991935	-1.03317
chr7:55167541-55167625	6.103515625e-05	0.00242171748991935	0.49435995194025
chr8:141873808-141873837	5.81289480379081e-05	0.00242171748991935	1.44778608161856
chr9:137327624-137330727	6.103515625e-05	0.00242171748991935	1.85668871134458
chr1:168471552-168471595	7.62939453125e-05	0.00293254852294922	-2.39917
chr17:36443324-36443364	0.000107985409535449	0.00402491071904856	0.386416821339076
chr15:30326259-30326456	0.0001220703125	0.00417073567708333	1.67991090477642
chr5:180658446-180658807	0.0001220703125	0.00417073567708333	1.32665050512977
chrX:56765620-56765876	0.0001220703125	0.00417073567708333	0.523186303134466
chr1:168471605-168471643	0.000152587890625	0.00493902909128289	-2.64689
chr10:128464361-128464625	0.000150464610938396	0.00493902909128289	1.59044803980489
chr2:89918005-89918483	0.000182810632981835	0.00576556611711941	-0.796467
chr13:18212559-18213520	0.000244141	0.00682484019886364	1.15634202916939
chr14:104252086-104252124	0.000244141	0.00682484019886364	1.31113481481336
chr16:34065626-34065816	0.000244141	0.00682484019886364	2.51096191927738
chr22:15691966-15692010	0.000244141	0.00682484019886364	1.08246216019197
chrX:133528775-133528838	0.000244141	0.00682484019886364	0.4731716752636
chr1:144825898-144826137	0.000405702070510276	0.0110891899272809	1.2667865406949
chr10:11284680-11284937	0.00042721043477037	0.0111219618055556	0.767826557870967
chr14:104498809-104498845	0.000488281	0.0111219618055556	4.89549113323424
chr16:18247807-18247943	0.000488281	0.0111219618055556	-0.222392
chr16:34065462-34065548	0.000488281	0.0111219618055556	2.0198995574377
chr19:878845-879150	0.000488281	0.0111219618055556	1.98116
chr4:14836316-14837557	0.00046777196290876	0.0111219618055556	1.27301849440642
chr4:181239168-181241772	0.000488281	0.0111219618055556	1.74311033438712
chrY:10860648-10860698	0.000488281	0.0111219618055556	1.31785843057832
chr6:160218690-160218725	0.000541679120091591	0.0121139148675028	3.57538917401436
chr16:571488-571596	0.000630990606593553	0.0136338552426032	0.40672223106684
chr8:8220567-8220608	0.000631812803925513	0.0136338552426032	-0.657894
chr22:18734465-18734483	0.000682889657944138	0.0144819703322636	0.903323980588326
chr10:1234977-1240368	0.000976562	0.0181995738636364	1.65967959325038
chr11:3653752-3654824	0.000976562	0.0181995738636364	2.50865913340796
chr5:178585271-178585741	0.000976562	0.0181995738636364	1.55425149752179
chr9:137355407-137355734	0.000976562	0.0181995738636364	1.35959851285342
chr9:63724048-63724798	0.000976562	0.0181995738636364	0.884522782580064
chrX:153383105-153383233	0.000976562	0.0181995738636364	1.68650052718322
chrX:153383422-153383481	0.000976562	0.0181995738636364	0.669851398307669
chr20:29401952-29402213	0.001007080078125	0.0184881865088619	1.06413033741972
chr11:122017123-122017195	0.00157455717737705	0.0284809607084378	1.49476469174958
chr1:200816605-200816714	0.00195312	0.0296585648148148	1.03578457513997
chr1:206924083-206924136	0.00195312	0.0296585648148148	0.678071905112638
chr12:132240791-132243458	0.00195312	0.0296585648148148	1.32968156098591
chr14:104300829-104301005	0.00195312	0.0296585648148148	1.74207248459929
chr16:34065264-34065367	0.00195312	0.0296585648148148	2.59790155642865
chr19:433516-433541	0.00195312	0.0296585648148148	1.27490276006148
chr19:433860-433885	0.00195312	0.0296585648148148	1.19430366602416
chr6:64295338-64295575	0.00195312	0.0296585648148148	1.26589405997303
chr7:905270-906818	0.00193023681640625	0.0296585648148148	0.215337663802497
chr9:40126175-40126837	0.00195312	0.0296585648148148	1.26459491982141
chrY:11233975-11233997	0.00178381851699747	0.0296585648148148	0.363638346772199
chr7:57495250-57495407	0.00221772146423705	0.0332658219635557	1.63412855752504
chr7:57494418-57494982	0.00244141	0.036179875753012	0.60768257722124
chr3:195998437-195998468	0.00275507710356092	0.0398675863221168	-0.91427
chr17:314396-317569	0.00390625	0.0539852528089888	0.738372415380452
chr1:168471497-168471548	0.0048363654318637	0.0660969942354705	-1.3356
chr1:146074592-146074665	0.00525577065799636	0.0710395374652255	-0.75336
chr4:88379619-88380427	0.0081509715935027	0.0903215771171921	0.0425246166465573
chr3:152694101-152694234	0.00823966194103074	0.0904891445309626	1.30624647265509
chr4:76608528-76608747	0.00976562	0.106298396017699	4.47079148080184
chr1:144137528-144137775	0.00990957884637541	0.106919140184577	0.478047296804644
chr5:21711579-21711663	0.0114120363860017	0.122059171780713	1.58496250072116
chr12:8406690-8406724	0.0131545888358782	0.136303191489362	0.145050332803283
chr19:52918958-52919195	0.019167749722083	0.162051734405822	0.921612101315284
chr6:31427297-31427382	0.0196306572572907	0.162051734405822	0.356143810225275
chr1:99683035-99683173	0.0201367515503463	0.16512136271284	0.347522276304204
chr1:39664490-39664529	0.0208745938884609	0.170038082667595	0.0608251926960435
chr4:7131589-7131711	0.0235441024125528	0.190521355048947	0.450661409009565
chr10:104035803-104035873	0.0269035460361157	0.204454787234043	0.542258049766918
chr14:85848488-85848584	0.027281171477618	0.204454787234043	-1.02857
chr7:155891977-155892009	0.0280063540502227	0.204454787234043	2.96347412397489
chrX:9791969-9792160	0.0331578413647732	0.215789126342175	0.188506427184038
chr1:206923760-206923785	0.0336219519531828	0.217657899486394	0.321928094887362
chrX:41440407-41440456	0.0393595088882497	0.249547401714161	0.584962500721156
chr1:34802227-34802447	0.0412268333371637	0.258719413289343	-0.249028
chr12:37430115-37430430	0.0587817213553589	0.264175257731959	0.20163386116965
chr14:92546978-92547049	0.0587817213553589	0.264175257731959	0.3536369546147
chr17:9761748-9761943	0.0455002638963584	0.264175257731959	-0.0588937
chr4:166580622-166580670	0.0463944976490671	0.264175257731959	0.289506617194985
chr5:164329154-164329366	0.0431144467830754	0.264175257731959	2.27684020535882
chr7:48193819-48193858	0.0536653918261607	0.264175257731959	0.341036917835067
chr11:126798999-126799060	0.067943715653307	0.276724404813138	0.621999880045686
chr1:8344559-8344609	0.0695426975003139	0.28230203935771	0.22358325511507
chr2:206994-207837	0.0745350581160444	0.301572768035311	0.934245554516286
chr16:18262410-18262465	0.0832645166635504	0.320047985925522	-0.211504
chr4:189460437-189460544	0.0832645166635504	0.320047985925522	0.280107919192735
chr11:37745137-37745220	0.157299207050285	0.348609053462794	-0.0489096
chr14:92547067-92547132	0.157299207050285	0.348609053462794	0.192645077942396
chr22:11795449-11795492	0.140458182202861	0.348609053462794	-0.0948592
chr6:166288882-166288925	0.157299207050285	0.348609053462794	0.160464672193246
chr7:158595097-158595342	0.130859	0.348609053462794	3.16329190910987
chr9:65234017-65234068	0.157299207050285	0.348609053462794	0.115477217419936
chr1:144139666-144140287	0.209647365986684	0.365784371763247	-0.0395284
chr12:74615532-74615609	0.317310507862914	0.365784371763247	0.0418201756946269
chr13:98605291-98605359	0.317310507862914	0.365784371763247	-0.0143553
chr13:98605729-98605783	0.179712	0.365784371763247	0.62148837674627
chr16:32296906-32296942	0.317310507862914	0.365784371763247	0.0931094043914815
chr17:48857974-48858074	0.317310507862914	0.365784371763247	0.0780025120012732
chr17:50085672-50085736	0.16551785869747	0.365784371763247	0.109624491174498
chr2:168975746-168975822	0.317310507862914	0.365784371763247	0.0995356735509144
chr2:36184393-36184879	0.317310507862914	0.365784371763247	0.0995356735509144
chr20:30856179-30856239	0.211680332364989	0.365784371763247	0.0418201756946269
chr5:147837649-147837716	0.317310507862914	0.365784371763247	-0.0144996
chr5:61283194-61283519	0.205903210732068	0.365784371763247	0.0806184602082846
chr8:143217987-143218399	0.306487556615079	0.365784371763247	-0.120609
chrX:132396961-132396995	0.336288790402869	0.386574964668719	0.169925001442312
chr18:49579001-49579348	0.414216178242525	0.467418256181932	0.0303027601635256
chr2:4410125-4410260	0.414216178242525	0.467418256181932	0.070389327891398
chr5:174522554-174522580	0.414216178242525	0.467418256181932	0.222392421336448
chr7:121603262-121603506	0.414216178242525	0.467418256181932	-0.0257631
chr8:86161661-86162842	0.414216178242525	0.467418256181932	-0.0400774
chr11:64237085-64237123	0.546121011777065	0.607349768974494	0.310700839464108
chrX:67815031-67815077	0.563702861650773	0.619619767498169	0.0335525597110267
chr7:57495043-57495172	0.625732	0.681106972483407	0.365455470428283
chr1:55666652-55667320	0.671373240540873	0.717453593279994	-0.0687128
chr13:78659295-78659339	0.705456986111273	0.747383370298765	-0.00378164
chrX:153383579-153383628	0.705456986111273	0.747383370298765	0.0365258760251142
chr9:137504129-137504183	0.738882680363527	0.781449438389629	0.0159415438690215
chr4:150658505-150658775	0.755097410811008	0.79111568594339	-0.00377175
chr6:44045180-44045219	3.72529029846191e-09	1.14552676677704e-06	2.7796099315747
chr2:4452091-4452121	1.19209289550781e-07	1.46627426147461e-05	1.04439411935845
chrX:56782200-56782392	1.19209289550781e-07	1.46627426147461e-05	2.14295795384204
chr4:49308896-49309327	7.45058059692383e-09	1.83284282684326e-06	3.27615107468373
chr19:434149-434181	2.38418579101562e-07	2.66595320268111e-05	1.83137742262456
chr7:57495469-57495644	2.3283064365387e-10	2.8638169169426e-07	1.52023678739057
chr16:26374816-26375016	1.49011611938477e-08	3.05473804473877e-06	1.41175491528954
chr19:434092-434117	4.76837158203125e-07	4.51161311222957e-05	1.75203237548278
chr19:8896342-8896596	4.76837158203125e-07	4.51161311222957e-05	3.88948384385343
chr21:33322693-33322922	2.98023223876953e-08	5.23669379098075e-06	2.92337871839709
chr16:34066323-34066409	9.31322574615479e-10	5.72763383388519e-07	3.25368855182599
chr1:144138846-144139079	6.95535659494228e-07	6.11077757984215e-05	2.61381736339334
chr1:202204213-202204518	7.67991159381392e-07	6.29752750692742e-05	2.8475793996671
chr5:134783235-134783265	9.5367431640625e-07	6.90011417164522e-05	2.31799704329745
chr6:32688256-32688294	9.5367431640625e-07	6.90011417164522e-05	2.55694812455156
chr16:34065891-34066255	1.86264514923096e-09	7.63684511184692e-07	2.54432051622381
chr7:57495898-57496031	5.96046447753906e-08	9.16421413421631e-06	1.69916940455995
chr19:40967429-40967525	1	1	0.00939869800224956
chr2:110596917-110596986	1	1	0
chr8:12444312-12444368	1	1	0
chr1:66157-66632	NA	NA	NA
chr16:16612878-16612958	NA	NA	NA
chr16:29713215-29713249	NA	NA	NA
chr18:30490552-30491482	NA	NA	NA
chr4:86842786-86842877	NA	NA	NA
