## Supplementary material for "Somatic repetitive element insertions Define New Biomarkers in Pan-cancer genome": Table S13

### Sheet: Table S13
Table S13. The PCR primers for verifying TREs.
This table contains all the primer used to verify part of the TREs of our research.Coloums A show the name of the primer.Coloums B show the primer sequence. Coloums C show the Tm of the primer.
Primer name	primer sequence(5'-3')	Tm (℃)
SHROOM2-F	AGCGGAAACATTCTACACGATA	56
SHROOM2-R	GACCTCAACAATTTGCCTTTG	56
FRRS1-F	AAAATTAGCCAGGCGTCG	56
FRRS1-R	CCCTAGAAAGTGAAGGAGATAAGA	55
SPINK1-F	CACCAGGACAACAAGGGGTT	58
SPINK1-R	CGTGGGGGAATACTGTAGGC	58
SLC10A6-F	ATCCTTACGGAAGAATGGACC	57
SLC10A6-R	GCTACTTGTCTGCCTCACCTACT	57
OBI1-F	GACCTACCGCTACTCTTCGC	59
OBI1-R	CAGGATCGTCTCGGACACAG	59
