## Supplementary material for "Somatic repetitive element insertions Define New Biomarkers in Pan-cancer genome": Table S19

### Sheet: Table S19
Table S19. The primers of somatic TEIs located in the MHC II gene cluster.
This table contains all the primer used to verify part of the TEIs of our research.Coloums A show the name of the primer.Coloums B show the primer sequence. Coloums C show the Tm of the primer. Coloums D show the production.
name	sequence	Tm (℃)	product length in the case of TEI
LC1-F	TGATTTCTAATGAGCAATACACTGT	56.1	>200
LC1-R	AGTGCTTGAAGGAAGACTGACTACT	58.2
LC2-F	CTGCTTCCCCTCCCACAA	58.6	>171
LC2-R	TGTGTGTGTGTGTGTGTGTGTGT	57.9
LC3-F	CCAGCACTCTTTCAATTTGATG	57.7	>166
LC3-R	TGCCCAGGCAATGAATCT	56.6
LC4-F	CCCTTTTCATGCTTACAGGTAGA	58.5	>249			s
LC4-R	CTGCTGCCATTCACTAACATGA	58.8
LC5-F	TATTGAAGTCTCTGGAATGAAAAAC	57.2	>195
LC5-R	AAAGTAAACCTAACGTTCAAAAAGG	58.5
LC6-F	CCAAAGTCTTTCCTATTATTTCTGT	56.2	>191
LC6-R	GACATTGTGTTGGAAGACAGATTT	57.8
LC7-F	GTTAGAGCACATAGGAGATGCAA	56.9	>186
LC7-R	CTGGAACTGAAGCTGAGATTGT	56.3
LC8-F	CCGGAGAGCTTAATCTGTACCT	57.5	>198
LC8-R	CTCCATTGCACATAGGTGGC	58.6
LC9-F	TCACAAGACTCAAGTCACAGAGAC	56.1	>212
LC9-R	ACCATAAATGGTAGATTTATTGCTT	56.5
LC10-F	TATGTTCTCATCTATGTGCCAGG	57.2	>207
LC10-R	ATGTTGGCCAGGCTGGTC	58.4
DRB5-1-F	AATTTCCTCCCACAATTTTCC	57.6	>269
DRB5-1-R	GACCTTATCACATTGTTAGGGTAAG	56.8
DRB5-2-F	TTATGTGAAGAGTGTTCAATCCC	56.3	>304
DRB5-2-R	AGTTGTACTTTGAAGTCCATTCTGA	57.3
DRB5-3-F	ATCAGCTCAGTAAAATAAACACCG	58	>280
DRB5-3-R	ATCCTGAAATACTAACATGAACCTT	56
DRB5-4-F	TGATTCACTACATTAACTGAAGGAA	56.1	>267
DRB5-4-R	TATATTTTTCTTGCCATTATCATTG	56.4
DRB5-5-F	CTGAGAATGGGTGAAACAGATG	57.1	>269
DRB5-5-R	ACTCAGTTTTTCCATCCGAATA	56.1
DRB5-6-F	AAGCAAAGTAATTAGGTACCATGTT	56.6	>281
DRB5-6-R	CATTTGACGGCATTCTCTGT	55.8
DRB5-7-F	CATTCTTATTATACAGCTCTATGGG	55.3	>236
DRB5-7-R	GAGTTCCAGTTCTTTGATACTTTTT	56
DRB5-8-F	AATACATAATGTCATGTGTCTACCA	54.1	>212
DRB5-8-R	ATGGTCTGGAAGTGACGATCT	55.8
DRB5-9-F	ATACTCAGTCTATATCCTTTGTCCA	54.5	>152
DRB5-9-R	CAAAATTAAAAGAAGTATATGAAGC	53.2
DRB5-10-F	ACTTGGGAGGCTGAGGC	54.9	>245
DRB5-10-R	GCTGACATGTTATTTTATGAGGTA	54.3
DRB5-11-F	TGTATTATTGAAGTTTCTGGAATG	54.3	>248
DRB5-11-R	GAACTTCATGCTGTACAACATAAAT	55.7
DRB5-12-F	ATAAAAACCATTATGCTATTAGGAA	55	>213
DRB5-12-R	GCAGTGCCTCATCTTCAACT	54.9
DRB5-13-F	GGAGAGGAGGAGTTTTGGTATA	54.9	>163
DRB5-13-R	CTGGACTTCACCCAACAGG	55.5
DRB5-14-F	GCAGAGAGGAGCAGAAACAG	54.8	>245
DRB5-14-R	CTTTCCACAAATGACCTCCA	55.6
DRB5-15-F	CCTGGAATTTAGTCTTTATAGTGG	55	>387
DRB5-15-R	GAGCCCTCTCACAGTGGAA	55.1
DRB5-16-F	AAATCCCTAACACTAGCAGACTC	54.6	>264
DRB5-16-R	TGTGGGTTCTTTGTACTGTAAGA	54.7
DRB5-17-F	CTCCAAGGATAAGAAGAAGCC	55.4	>239
DRB5-17-R	GTCCTTGTGAGCTGGGAAT	54.3
DRB5-18-F	AACAAGAAAGTGGTTGAATTTATG	55.7	>201
DRB5-18-R	CCTTTACCAACAAAGAATTATCTG	55.6
DRB5-19-F	ACTTCTTTATGTTCTTCAACACATG	55.6	>413
DRB5-19-R	AATGGGAATACATTTGAGTGTTT	55.4
DRB5-20-F	CTGAGGCAAGAGAATCACTTG	55	>231
DRB5-20-R	GCAGTGGCAGAAGATGAGG	55.9
HCC1-F	AACCTCAGAACAAGGAGTGATTTA	57.2	>204
HCC1-R	CTGAATTATTGACAGAATTCCTGAT	57
HCC2-F	ATTGGGCAATAAATAGGTCAAG	56.1	>147
HCC2-R	TTGTGACACAACTTATCTCACTTTC	56.1
HCC3-F	ACTCAGGAGGTGGGTGGATT	57.9	>233
HCC3-R	AACCTCAAATACTAAGCTGAACCT	56.3
HCC4-F	TGTAGACATGATGTAATTGGGATAA	56.5	>196
HCC4-R	AAAGATGCAAAATAATTCAATGG	56.5
HCC5-F	GAAATTGTGTTAAACCTGGACATC	57.7	>178
HCC5-R	CATTCAAAAAACCTCATAAGTATACC	56.7
HCC6-F	GTCATCCTCAGTTCCTACTATTTTG	56.7	>209
HCC6-R	TATATGTAAACTATGCCAAATAGCG	56.8
HCC7-F	TCTCTCTGGTCTGCATGATTTC	56.8	>226
HCC7-R	TGATGCCCAAAGAGTCTTTG	56
HCC8-F	TCTTTTCTGCTTGGGTCAATT	56.8	>200
HCC8-R	TAATGTGAGCTGCAGTTAAATGG	57.9
HCC9-F	TGTTTACTTATTTTGTTGTCTCAGC	56.2	>206
HCC9-R	ATTACACATGCAGAAGTGGAAAG	56.7
HCC10-F	AGAAATTGCCAAATTACCAGG	56.5	>210
HCC10-R	ATTCCAAATTCATTTCTTTCACTAA	57.1
HCC11-F	GGAGATCGAGACCATCCTGG	58.9	>168
HCC11-R	CACAATCTCGGCTCACTGC	56.8
HCC12-F	AAGTGGAGAGAATAAAATGATGGA	57.2	>191
HCC12-R	GTTTGAGGCTATGGCCCTT	56.8
HCC13-F	ATTATATGCAAATTAAGAGGTGGAC	56.7	>191
HCC13-R	GCCATGTCAGTTTACCATTGC	58
HCC14-F	AGGCCACCAACTGGTACTG	55.3	>225
HCC14-R	CTAAAAGCTTCTTAGCACGTTGT	56.3
HCC15-F	TCCAATAATTTAATAGCTTCAACCT	56.8	>168
HCC15-R	GAATTTGTGAATACAAAGTCTGAGG	57.4
HCC16-F	TCAGGCTCCTCTTGACAGTGA	57.9	>176
HCC16-R	TCTACTTTAAAAGCAGAACCTAACA	55.7
HCC17-F	TAAACATAACTTATCAGGCTCCTCT	56.5	>364
HCC17-R	CAGCAATCCTCCTGCCTCA	59
HCC18-F	GTCACTGCATGACACACATGAG	56.5	>205
HCC18-R	ACACTATAAAGCAACCACATAAACA	56.3
ALL1-F	ACATTCTAGGTTAACGTTCCTTTC	59	>303
ALL1-R	AGTCTTAGAAGGAGATGACAAATGG	58.4
ALL2-F	TAACTGAAGGAAGGAGAATACACAT	56.7	>233
ALL2-R	ATTGCCTAACTCCTCTAGTACTCCT	57
ALL3-F	TAACTGGCATTATGGTTTATGATTT	57.8	>257
ALL3-R	GTGTAACCCTTTGAGTAGTTTGAAT	56.5
ALL4-F	TAGACTCATACACTCCCACCAGC	58.6	>341
ALL4-R	AGGAATGATTAGCTCTATAAGGTGC	58.2
ALL5-F	GAACTCTCCATCTTCTAAATGTGTC	56.4	>325
ALL5-R	GCCATATATCAAAACTTCATGCT	56.3
ALL6-F	CTTAAAGAGCAGTGAAAGCGAT	56.5	>258
ALL6-R	TTCAAGAACACAAGGAAGTATTAAA	55.9
ALL7-F	AACACGATCTCTTCTACTTGGGT	56.8	>207
ALL7-R	TAATATGAGCTGCAGTTATAGGATC	55.6
ALL8-F	AGGGGCTCTCCGTATTTCC	58.1	>209
ALL8-R	CTGGATTGGACCATTTGAAGA	57.4
ALL9-F	ACCCTATCCCTACTAAAAATACAAA	56	>332
ALL9-R	TGATGTATAGAAAGCAAGGAAATG	56.6
ALL10-F	AGCTCCAGCACTCTTTCATTT	56.1	>209
ALL10-R	CAACATGCTAGGATTATAGATGTGA	56.6
ALL11-F	TATCAATGTGTTAAGGTCAACTGTG	56.9	>242
ALL11-R	AGCAAAGTCTTCTAATATCTTCCCT	57.2
ALL12-F	GGAGCCAGGAATGAGGGA	57.5	>252
ALL12-R	ATGTTGCCATTCATTAAAAGAAG	56.4
B-F	TCCTTGCAGCCAAATGGA	57.7	>146
B-R	CTCGTCTTCAACTTTTGTGCTT	56.9
C-F	GCCTTATCACCTCTGCCAT	54.7	>168
C-R	GGGCTGGGACATTGTGTT	55.5
D-F	ATCCAGTGTAATTGCATTAGCC	56.6	>176
D-R	AATGACCTCCAATGTCCTGAT	55.7
