## Supplementary material for "Somatic repetitive element insertions Define New Biomarkers in Pan-cancer genome": Table S21

### Sheet: Table S22
Table S22. The Cancer type of fresh clinical samples.
This table contains all the fresh sample for sorting .Coloums A show the name of the patient.Coloums B show the tumor type of the sample.
Name	Cancer type
Patient1(P1)	LC
Patient2(P2)	IC
Patient3(P3)	HCC
Patient4(P4)	HCC
Patient5(P5)	PAAD
Patient6(P6)	LC
Patient7(P7)	HCC
Patient8(P8)	HCC
Patient9(P9)	HCC
Patient10(P10)	adenocarcinoma
Patient11(P11)	adenocarcinoma
Patient12(P12)	adenocarcinoma
